# *Ziziphus spina-christi* as a Refuge and Resource for Parasitoids in Arid Ecosystems

**DOI:** 10.64898/2026.11.12.766100

**Authors:** Norah Saabna, Tamar Keasar

**Affiliations:** Department of Evolutionary and Environmental Biology, University of Haifa, Haifa 3103301, Israel.; Department of Biology and the Environment, University of Haifa - Oranim, Tivon 36006, Israel

**Keywords:** aridity, floral resources, sugar feeding, parasitoid abundance, parasitoid community composition, seasonal variation, refuge habitat, desert afforestation, dryland restoration

## Abstract

1. Climate change is increasing aridity in dryland ecosystems, potentially threatening parasitoid wasps through reduced resource availability and environmental stress. Native drought-adapted plants may help sustain parasitoid communities by providing floral resources and refuge habitats. The tree *Ziziphus spina-christi* (L.) tolerates drought and heat stress, making it a promising candidate species for desert afforestation and dryland restoration. Its abundant flowering attracts a wide range of insects, supports honey production, and provides valuable forage resources for pollinators.
2. In this two-year study, we investigated the role of *Ziziphus spina-christi* in supporting parasitoid wasps across four sites that span a 200-600 mm annual rainfall gradient. Parasitoid abundance, diversity, community composition, and sugar-feeding frequency were assessed on *Z. spina-christi* and compared with surrounding vegetation.
3. Parasitoid abundance was consistently higher on *Z. spina-christi* than in the surrounding vegetation, especially during the hot and dry summer. Parasitoid diversity and community composition varied among sites along the aridity gradient. Mymarid wasps dominated some sites, mostly in autumn. Eulophids, braconids and scelionids were prominent in summer, and braconids became most dominant in autumn. The proportion of sugar-fed individuals increased during periods of greater flower availability.
4. These findings suggest that *Z. spina-christi* serves as an important nutritional resource and ecological refuge for parasitoid wasps, highlighting the potential of native drought-adapted plants to support beneficial insects and conservation biological control in dryland ecosystems.
