## Supplementary material for "*Ziziphus spina-christi* as a Refuge and Resource for Parasitoids in Arid Ecosystems": Link to data and R code: Antrhone20232024TaborRashafem.csv

Individual	Site	Season	Year	TreeNumber	Species	EatsSugar
1	NahalTabor	Autumn	2023	1	NotDominant	0
2	NahalTabor	Autumn	2023	1	NotDominant	0
3	NahalTabor	Autumn	2023	1	NotDominant	0
4	NahalTabor	Autumn	2023	1	NotDominant	0
5	NahalTabor	Autumn	2023	1	NotDominant	0
6	NahalTabor	Autumn	2023	1	NotDominant	0
7	NahalTabor	Autumn	2023	1	NotDominant	0
8	NahalTabor	Autumn	2023	1	NotDominant	0
9	NahalTabor	Autumn	2023	1	NotDominant	0
10	NahalTabor	Autumn	2023	1	NotDominant	0
11	NahalTabor	Autumn	2023	1	NotDominant	0
12	NahalTabor	Autumn	2023	1	NotDominant	0
13	NahalTabor	Autumn	2023	1	NotDominant	0
14	NahalTabor	Autumn	2023	1	NotDominant	1
15	NahalTabor	Autumn	2023	1	NotDominant	0
16	NahalTabor	Autumn	2023	1	NotDominant	0
17	NahalTabor	Autumn	2023	1	7'	0
18	NahalTabor	Autumn	2023	1	NotDominant	1
19	NahalTabor	Autumn	2023	1	NotDominant	0
20	NahalTabor	Autumn	2023	2	3'	0
21	NahalTabor	Autumn	2023	2	4'	1
22	NahalTabor	Autumn	2023	2	2'	0
23	NahalTabor	Autumn	2023	2	2'	1
24	NahalTabor	Autumn	2023	2	4'	0
25	NahalTabor	Autumn	2023	2	2'	0
26	NahalTabor	Autumn	2023	2	NotDominant	0
27	NahalTabor	Autumn	2023	2	3'	1
28	NahalTabor	Autumn	2023	2	2'	0
29	NahalTabor	Autumn	2023	2	NotDominant	0
30	NahalTabor	Autumn	2023	2	NotDominant	0
31	NahalTabor	Autumn	2023	2	2'	0
32	NahalTabor	Autumn	2023	2	4'	0
33	NahalTabor	Autumn	2023	2	NotDominant	0
34	NahalTabor	Autumn	2023	2	NotDominant	1
35	NahalTabor	Autumn	2023	3	3'	0
36	NahalTabor	Autumn	2023	3	2'	0
37	NahalTabor	Autumn	2023	3	NotDominant	1
38	NahalTabor	Autumn	2023	3	3'	1
39	NahalTabor	Autumn	2023	3	NotDominant	0
40	NahalTabor	Autumn	2023	3	10'	0
41	NahalTabor	Autumn	2023	3	3'	0
42	NahalTabor	Autumn	2023	3	NotDominant	0
43	NahalTabor	Autumn	2023	4	NotDominant	1
44	NahalTabor	Autumn	2023	4	3'	1
45	NahalTabor	Autumn	2023	4	NotDominant	0
46	NahalTabor	Autumn	2023	5	NotDominant	1
47	NahalTabor	Autumn	2023	5	4'	0
48	NahalTabor	Autumn	2023	5	NotDominant	1
49	NahalTabor	Autumn	2023	5	NotDominant	0
50	NahalTabor	Autumn	2023	5	NotDominant	0
51	NahalTabor	Autumn	2023	5	NotDominant	0
52	NahalTabor	Autumn	2023	5	2'	1
53	NahalTabor	Autumn	2023	5	NotDominant	0
54	NahalTabor	Autumn	2023	5	4'	0
55	NahalTabor	Autumn	2023	5	4'	0
56	NahalTabor	Autumn	2023	5	4'	1
57	NahalTabor	Autumn	2023	5	4'	1
58	NahalTabor	Autumn	2023	6	2'	0
59	NahalTabor	Autumn	2023	6	2'	0
60	NahalTabor	Autumn	2023	7	3'	1
61	NahalTabor	Autumn	2023	7	NotDominant	1
62	NahalTabor	Autumn	2023	7	4'	1
63	NahalTabor	Autumn	2023	7	NotDominant	1
64	NahalTabor	Autumn	2023	7	NotDominant	1
65	NahalTabor	Autumn	2023	7	NotDominant	0
66	NahalTabor	Autumn	2023	7	NotDominant	1
67	NahalTabor	Autumn	2023	7	NotDominant	1
68	NahalTabor	Autumn	2023	7	NotDominant	1
69	NahalTabor	Autumn	2023	7	2'	0
70	NahalTabor	Autumn	2023	7	NotDominant	0
71	NahalTabor	Autumn	2023	8	NotDominant	1
72	NahalTabor	Autumn	2023	8	NotDominant	0
73	NahalTabor	Autumn	2023	8	4'	0
74	NahalTabor	Autumn	2023	8	NotDominant	1
75	NahalTabor	Autumn	2023	8	3'	1
76	NahalTabor	Autumn	2023	8	NotDominant	0
77	NahalTabor	Autumn	2023	8	3'	0
78	NahalTabor	Autumn	2023	8	NotDominant	1
79	NahalTabor	Autumn	2023	9	4'	0
80	NahalTabor	Autumn	2023	9	2'	0
81	NahalTabor	Autumn	2023	9	2'	0
82	NahalTabor	Autumn	2023	9	NotDominant	1
83	NahalTabor	Autumn	2023	10	3'	1
84	NahalTabor	Autumn	2023	10	NotDominant	1
85	NahalTabor	Autumn	2023	10	11'	1
86	NahalTabor	Autumn	2023	10	9'	1
87	NahalTabor	Autumn	2023	10	11'	1
88	NahalTabor	Autumn	2023	10	9'	1
89	NahalTabor	Autumn	2023	10	3'	1
90	NahalTabor	Autumn	2023	10	11'	0
91	NahalTabor	Autumn	2023	10	3'	1
92	NahalTabor	Autumn	2023	10	8'	1
93	NahalTabor	Autumn	2023	10	NotDominant	1
94	NahalTabor	Autumn	2023	10	6'	1
95	NahalTabor	Autumn	2023	10	3'	0
96	NahalTabor	Autumn	2023	10	9'	1
97	NahalTabor	Autumn	2023	10	3'	1
98	NahalTabor	Autumn	2023	10	3'	1
99	NahalTabor	Autumn	2023	11	NotDominant	1
100	NahalTabor	Autumn	2023	12	7'	1
101	NahalTabor	Spring	2024	2	NotDominant	0
102	NahalTabor	Spring	2024	2	NotDominant	0
103	NahalTabor	Spring	2024	2	NotDominant	0
104	NahalTabor	Spring	2024	3	NotDominant	1
105	NahalTabor	Spring	2024	3	NotDominant	0
106	NahalTabor	Spring	2024	3	NotDominant	0
107	NahalTabor	Spring	2024	5	NotDominant	0
108	NahalTabor	Spring	2024	5	NotDominant	1
109	NahalTabor	Spring	2024	6	NotDominant	0
110	NahalTabor	Spring	2024	6	NotDominant	1
111	NahalTabor	Spring	2024	8	NotDominant	1
112	NahalTabor	Spring	2024	9	NotDominant	1
113	NahalTabor	Spring	2024	10	NotDominant	0
114	NahalTabor	Spring	2024	10	NotDominant	0
115	NahalTabor	Spring	2024	11	7'	0
116	NahalTabor	Spring	2024	13	NotDominant	1
117	NahalTabor	Spring	2024	13	NotDominant	0
118	NahalTabor	Spring	2024	14	NotDominant	0
119	NahalTabor	Spring	2024	15	NotDominant	0
120	NahalTabor	Spring	2024	15	NotDominant	0
121	NahalTabor	Summer	2024	1	NotDominant	1
122	NahalTabor	Summer	2024	3	NotDominant	1
123	NahalTabor	Summer	2024	3	NotDominant	1
124	NahalTabor	Summer	2024	3	3'	1
125	NahalTabor	Summer	2024	3	NotDominant	1
126	NahalTabor	Summer	2024	3	NotDominant	1
127	NahalTabor	Summer	2024	3	NotDominant	1
128	NahalTabor	Summer	2024	4	1'	1
129	NahalTabor	Summer	2024	4	3'	0
130	NahalTabor	Summer	2024	4	3'	0
131	NahalTabor	Summer	2024	4	1'	1
132	NahalTabor	Summer	2024	4	NotDominant	1
133	NahalTabor	Summer	2024	4	NotDominant	1
134	NahalTabor	Summer	2024	4	1'	0
135	NahalTabor	Summer	2024	4	3'	1
136	NahalTabor	Summer	2024	4	1'	0
137	NahalTabor	Summer	2024	4	3'	1
138	NahalTabor	Summer	2024	4	1'	1
139	NahalTabor	Summer	2024	4	3'	1
140	NahalTabor	Summer	2024	4	NotDominant	1
141	NahalTabor	Summer	2024	4	NotDominant	1
142	NahalTabor	Summer	2024	5	2'	1
143	NahalTabor	Summer	2024	5	8'	1
144	NahalTabor	Summer	2024	5	2'	0
145	NahalTabor	Summer	2024	6	NotDominant	0
146	NahalTabor	Summer	2024	6	NotDominant	0
147	NahalTabor	Summer	2024	6	2'	0
148	NahalTabor	Summer	2024	6	NotDominant	1
149	NahalTabor	Summer	2024	6	2'	0
150	NahalTabor	Summer	2024	6	3'	0
151	NahalTabor	Summer	2024	6	2'	1
152	NahalTabor	Summer	2024	6	2'	0
153	NahalTabor	Summer	2024	6	2'	1
154	NahalTabor	Summer	2024	6	3'	1
155	NahalTabor	Summer	2024	6	2'	1
156	NahalTabor	Summer	2024	6	2'	0
157	NahalTabor	Summer	2024	6	2'	1
158	NahalTabor	Summer	2024	7	2'	0
159	NahalTabor	Summer	2024	7	2'	0
160	NahalTabor	Summer	2024	7	NotDominant	0
161	NahalTabor	Summer	2024	7	2'	0
162	NahalTabor	Summer	2024	7	2'	0
163	NahalTabor	Summer	2024	7	4'	1
164	NahalTabor	Summer	2024	7	NotDominant	0
165	NahalTabor	Summer	2024	7	2'	0
166	NahalTabor	Summer	2024	7	2'	0
167	NahalTabor	Summer	2024	7	2'	0
168	NahalTabor	Summer	2024	7	2'	0
169	NahalTabor	Summer	2024	7	2'	1
170	NahalTabor	Summer	2024	7	2'	0
171	NahalTabor	Summer	2024	7	2'	1
172	NahalTabor	Summer	2024	7	2'	0
173	NahalTabor	Summer	2024	8	NotDominant	1
174	NahalTabor	Summer	2024	8	NotDominant	0
175	NahalTabor	Summer	2024	8	4'	1
176	NahalTabor	Summer	2024	8	2'	1
177	NahalTabor	Summer	2024	8	NotDominant	1
178	NahalTabor	Summer	2024	8	NotDominant	1
179	NahalTabor	Summer	2024	8	NotDominant	1
180	NahalTabor	Summer	2024	8	NotDominant	1
181	NahalTabor	Summer	2024	8	2'	1
182	NahalTabor	Summer	2024	8	NotDominant	0
183	NahalTabor	Summer	2024	8	2'	1
184	NahalTabor	Summer	2024	8	NotDominant	1
185	NahalTabor	Summer	2024	8	NotDominant	1
186	NahalTabor	Summer	2024	8	NotDominant	1
187	NahalTabor	Summer	2024	8	2'	0
188	NahalTabor	Summer	2024	8	NotDominant	1
189	NahalTabor	Summer	2024	9	NotDominant	1
190	NahalTabor	Summer	2024	9	4'	0
191	NahalTabor	Summer	2024	9	NotDominant	1
192	NahalTabor	Summer	2024	9	2'	0
193	NahalTabor	Summer	2024	9	2'	0
194	NahalTabor	Summer	2024	9	NotDominant	0
195	NahalTabor	Summer	2024	9	4'	0
196	NahalTabor	Summer	2024	9	2'	0
197	NahalTabor	Summer	2024	9	2'	0
198	NahalTabor	Summer	2024	9	2'	0
199	NahalTabor	Summer	2024	9	2'	0
200	NahalTabor	Summer	2024	9	2'	1
201	NahalTabor	Summer	2024	9	2'	0
202	NahalTabor	Summer	2024	9	2'	0
203	NahalTabor	Summer	2024	9	2'	0
204	NahalTabor	Summer	2024	9	2'	1
205	NahalTabor	Summer	2024	9	2'	0
206	NahalTabor	Summer	2024	9	2'	0
207	NahalTabor	Summer	2024	9	2'	0
208	NahalTabor	Summer	2024	9	2'	0
209	NahalTabor	Summer	2024	9	2'	1
210	NahalTabor	Summer	2024	9	4'	0
211	NahalTabor	Summer	2024	9	2'	0
212	NahalTabor	Summer	2024	9	2'	0
213	NahalTabor	Summer	2024	9	2'	1
214	NahalTabor	Summer	2024	9	4'	0
215	NahalTabor	Summer	2024	9	2'	0
216	NahalTabor	Summer	2024	9	2'	0
217	NahalTabor	Summer	2024	9	2'	1
218	NahalTabor	Summer	2024	9	NotDominant	1
219	NahalTabor	Summer	2024	9	2'	1
220	NahalTabor	Summer	2024	10	2'	0
221	NahalTabor	Summer	2024	10	NotDominant	1
222	NahalTabor	Summer	2024	10	2'	0
223	NahalTabor	Summer	2024	10	3'	1
224	NahalTabor	Summer	2024	10	2'	1
225	NahalTabor	Summer	2024	10	2'	0
226	NahalTabor	Summer	2024	10	4'	0
227	NahalTabor	Summer	2024	10	4'	0
228	NahalTabor	Summer	2024	10	4'	1
229	NahalTabor	Summer	2024	10	NotDominant	1
230	NahalTabor	Summer	2024	11	NotDominant	1
231	NahalTabor	Summer	2024	11	2'	1
232	NahalTabor	Summer	2024	11	NotDominant	0
233	NahalTabor	Summer	2024	11	NotDominant	1
234	NahalTabor	Summer	2024	11	NotDominant	1
235	NahalTabor	Summer	2024	11	2'	1
236	NahalTabor	Summer	2024	11	NotDominant	1
237	NahalTabor	Summer	2024	11	4'	0
238	NahalTabor	Summer	2024	11	2'	0
239	NahalTabor	Summer	2024	11	2'	0
240	NahalTabor	Summer	2024	11	2'	1
241	NahalTabor	Summer	2024	12	NotDominant	0
242	NahalTabor	Summer	2024	12	4'	1
243	NahalTabor	Summer	2024	12	4'	1
244	NahalTabor	Summer	2024	12	NotDominant	0
245	NahalTabor	Summer	2024	12	NotDominant	0
246	NahalTabor	Summer	2024	12	4'	1
247	NahalTabor	Summer	2024	12	NotDominant	1
248	NahalTabor	Summer	2024	12	4'	0
249	NahalTabor	Summer	2024	12	NotDominant	1
250	NahalTabor	Summer	2024	12	4'	0
251	NahalTabor	Summer	2024	12	NotDominant	0
252	NahalTabor	Summer	2024	12	4'	1
253	NahalTabor	Summer	2024	12	2'	1
254	NahalTabor	Summer	2024	13	NotDominant	0
255	NahalTabor	Summer	2024	13	1'	0
256	NahalTabor	Summer	2024	13	NotDominant	0
257	NahalTabor	Summer	2024	13	NotDominant	1
258	NahalTabor	Summer	2024	13	NotDominant	0
259	NahalTabor	Summer	2024	13	NotDominant	0
260	NahalTabor	Summer	2024	13	NotDominant	1
261	NahalTabor	Summer	2024	13	NotDominant	1
262	NahalTabor	Summer	2024	13	1'	1
263	NahalTabor	Summer	2024	14	NotDominant	1
264	NahalTabor	Summer	2024	14	NotDominant	1
265	NahalTabor	Summer	2024	14	4'	0
266	NahalTabor	Summer	2024	14	2'	1
267	NahalTabor	Summer	2024	14	10'	1
268	NahalTabor	Summer	2024	14	NotDominant	1
269	NahalTabor	Summer	2024	14	2'	0
270	NahalTabor	Summer	2024	14	2'	1
271	NahalTabor	Summer	2024	14	2'	0
272	NahalTabor	Summer	2024	15	2'	0
273	NahalTabor	Summer	2024	15	2'	1
274	NahalTabor	Summer	2024	15	2'	1
275	NahalTabor	Summer	2024	15	NotDominant	0
276	NahalTabor	Summer	2024	15	NotDominant	1
277	NahalTabor	Summer	2024	15	2'	1
278	NahalTabor	Summer	2024	15	NotDominant	0
279	NahalTabor	Summer	2024	15	NotDominant	1
280	NahalTabor	Summer	2024	15	2'	1
281	NahalTabor	Summer	2024	15	2'	1
282	NahalTabor	Summer	2024	15	NotDominant	1
283	NahalTabor	Summer	2024	15	4'	0
284	NahalTabor	Summer	2024	15	2'	0
285	NahalTabor	Summer	2024	15	4'	1
286	NahalTabor	Summer	2024	15	NotDominant	1
287	NahalTabor	Summer	2024	15	NotDominant	1
288	NahalTabor	Summer	2024	15	NotDominant	1
289	NahalTabor	Summer	2024	15	NotDominant	1
290	NahalTabor	Summer	2024	15	NotDominant	1
291	NahalTabor	Summer	2024	15	NotDominant	1
1	Rashafem	Winter	2025	3	NotDominant	1
2	Rashafem	Winter	2025	7	NotDominant	0
3	Rashafem	Winter	2025	10	NotDominant	0
4	Rashafem	Winter	2025	10	NotDominant	1
5	Rashafem	Winter	2025	11	NotDominant	1
6	Rashafem	Winter	2025	13	NotDominant	1
7	Rashafem	Winter	2025	13	NotDominant	0
1	Rashafem	Spring	2025	3	NotDominant	0
2	Rashafem	Spring	2025	7	NotDominant	0
3	Rashafem	Spring	2025	8	NotDominant	0
4	Rashafem	Spring	2025	8	2'	0
5	Rashafem	Spring	2025	8	NotDominant	1
6	Rashafem	Spring	2025	8	NotDominant	1
7	Rashafem	Spring	2025	8	NotDominant	1
8	Rashafem	Spring	2025	8	NotDominant	0
9	Rashafem	Spring	2025	8	NotDominant	1
10	Rashafem	Spring	2025	8	NotDominant	1
11	Rashafem	Spring	2025	8	NotDominant	0
12	Rashafem	Spring	2025	8	NotDominant	0
13	Rashafem	Spring	2025	8	NotDominant	0
14	Rashafem	Spring	2025	8	NotDominant	1
15	Rashafem	Spring	2025	8	NotDominant	0
16	Rashafem	Spring	2025	8	NotDominant	0
17	Rashafem	Spring	2025	8	NotDominant	1
18	Rashafem	Spring	2025	8	NotDominant	0
19	Rashafem	Spring	2025	9	NotDominant	1
20	Rashafem	Spring	2025	9	NotDominant	1
21	Rashafem	Spring	2025	9	NotDominant	0
22	Rashafem	Spring	2025	9	2'	0
23	Rashafem	Spring	2025	9	NotDominant	0
24	Rashafem	Spring	2025	9	NotDominant	0
25	Rashafem	Spring	2025	9	NotDominant	1
26	Rashafem	Spring	2025	9	NotDominant	0
27	Rashafem	Spring	2025	9	NotDominant	0
28	Rashafem	Spring	2025	9	NotDominant	0
29	Rashafem	Spring	2025	10	NotDominant	0
30	Rashafem	Spring	2025	10	NotDominant	1
31	Rashafem	Spring	2025	10	NotDominant	0
32	Rashafem	Spring	2025	10	NotDominant	0
33	Rashafem	Spring	2025	10	NotDominant	0
34	Rashafem	Spring	2025	10	NotDominant	0
35	Rashafem	Spring	2025	11	NotDominant	0
36	Rashafem	Spring	2025	12	NotDominant	1
37	Rashafem	Spring	2025	12	NotDominant	0
38	Rashafem	Spring	2025	12	NotDominant	0
39	Rashafem	Spring	2025	12	NotDominant	1
40	Rashafem	Spring	2025	14	NotDominant	1
41	Rashafem	Spring	2025	14	NotDominant	1
1	NahalTabor	Spring	2025	10	NotDominant	1
2	NahalTabor	Spring	2025	14	NotDominant	0
3	NahalTabor	Spring	2025	15	NotDominant	0
4	NahalTabor	Spring	2025	15	NotDominant	0
1	NahalTabor	Autumn	2024	3	NotDominant	1
2	NahalTabor	Autumn	2024	4	NotDominant	1
3	NahalTabor	Autumn	2024	4	2'	0
4	NahalTabor	Autumn	2024	6	NotDominant	1
5	NahalTabor	Autumn	2024	6	NotDominant	1
6	NahalTabor	Autumn	2024	7	NotDominant	1
7	NahalTabor	Autumn	2024	7	NotDominant	0
8	NahalTabor	Autumn	2024	9	NotDominant	1
9	NahalTabor	Autumn	2024	9	2'	1
10	NahalTabor	Autumn	2024	9	NotDominant	1
11	NahalTabor	Autumn	2024	13	NotDominant	0
12	NahalTabor	Autumn	2024	13	NotDominant	1
13	NahalTabor	Autumn	2024	13	NotDominant	1
1	Rashafem	Autumn	2024	2	NotDominant	1
2	Rashafem	Autumn	2024	3	NotDominant	0
3	Rashafem	Autumn	2024	3	NotDominant	0
4	Rashafem	Autumn	2024	3	2'	1
5	Rashafem	Autumn	2024	3	NotDominant	1
6	Rashafem	Autumn	2024	3	NotDominant	0
7	Rashafem	Autumn	2024	3	NotDominant	0
8	Rashafem	Autumn	2024	5	NotDominant	0
9	Rashafem	Autumn	2024	5	NotDominant	1
10	Rashafem	Autumn	2024	5	NotDominant	1
11	Rashafem	Autumn	2024	5	NotDominant	0
12	Rashafem	Autumn	2024	5	NotDominant	1
13	Rashafem	Autumn	2024	6	NotDominant	1
14	Rashafem	Autumn	2024	6	NotDominant	1
15	Rashafem	Autumn	2024	7	NotDominant	1
16	Rashafem	Autumn	2024	7	NotDominant	1
17	Rashafem	Autumn	2024	8	NotDominant	1
18	Rashafem	Autumn	2024	8	NotDominant	1
19	Rashafem	Autumn	2024	8	NotDominant	1
20	Rashafem	Autumn	2024	8	NotDominant	1
21	Rashafem	Autumn	2024	9	NotDominant	0
22	Rashafem	Autumn	2024	9	NotDominant	1
23	Rashafem	Autumn	2024	9	NotDominant	1
24	Rashafem	Autumn	2024	12	NotDominant	0
25	Rashafem	Autumn	2024	12	NotDominant	1
26	Rashafem	Autumn	2024	13	NotDominant	1
27	Rashafem	Autumn	2024	13	3'	0
28	Rashafem	Autumn	2024	14	NotDominant	1
29	Rashafem	Autumn	2024	14	NotDominant	0
30	Rashafem	Autumn	2024	14	NotDominant	1
31	Rashafem	Autumn	2024	15	NotDominant	1
1	Rashafem	Summer	2024	1	11'	0
2	Rashafem	Summer	2024	1	11'	1
3	Rashafem	Summer	2024	1	11'	1
4	Rashafem	Summer	2024	1	11'	0
5	Rashafem	Summer	2024	1	11'	0
6	Rashafem	Summer	2024	1	11'	1
7	Rashafem	Summer	2024	2	11'	1
8	Rashafem	Summer	2024	2	11'	1
9	Rashafem	Summer	2024	2	NotDominant	1
10	Rashafem	Summer	2024	2	NotDominant	1
11	Rashafem	Summer	2024	2	NotDominant	1
12	Rashafem	Summer	2024	3	NotDominant	1
13	Rashafem	Summer	2024	3	NotDominant	0
14	Rashafem	Summer	2024	3	NotDominant	1
15	Rashafem	Summer	2024	3	NotDominant	1
16	Rashafem	Summer	2024	3	11'	1
17	Rashafem	Summer	2024	3	11'	1
18	Rashafem	Summer	2024	4	11'	1
19	Rashafem	Summer	2024	4	NotDominant	1
20	Rashafem	Summer	2024	4	NotDominant	1
21	Rashafem	Summer	2024	4	NotDominant	1
22	Rashafem	Summer	2024	4	NotDominant	1
23	Rashafem	Summer	2024	4	NotDominant	0
24	Rashafem	Summer	2024	4	NotDominant	1
25	Rashafem	Summer	2024	5	NotDominant	1
26	Rashafem	Summer	2024	5	11'	0
27	Rashafem	Summer	2024	5	11'	1
28	Rashafem	Summer	2024	5	11'	0
30	Rashafem	Summer	2024	5	11'	1
31	Rashafem	Summer	2024	5	11'	1
32	Rashafem	Summer	2024	5	11'	1
33	Rashafem	Summer	2024	5	11'	1
34	Rashafem	Summer	2024	6	NotDominant	1
35	Rashafem	Summer	2024	6	NotDominant	1
36	Rashafem	Summer	2024	6	NotDominant	0
37	Rashafem	Summer	2024	6	NotDominant	1
38	Rashafem	Summer	2024	6	NotDominant	1
39	Rashafem	Summer	2024	6	NotDominant	1
40	Rashafem	Summer	2024	6	NotDominant	1
41	Rashafem	Summer	2024	7	NotDominant	1
42	Rashafem	Summer	2024	8	NotDominant	1
43	Rashafem	Summer	2024	9	11'	1
44	Rashafem	Summer	2024	11	NotDominant	1
45	Rashafem	Summer	2024	11	NotDominant	1
46	Rashafem	Summer	2024	13	NotDominant	1
47	Rashafem	Summer	2024	13	NotDominant	1
48	Rashafem	Summer	2024	13	NotDominant	1
49	Rashafem	Summer	2024	14	NotDominant	1
50	Rashafem	Summer	2024	14	NotDominant	0
1	NahalTabor	Summer	2025	4	NotDominant	1
2	NahalTabor	Summer	2025	7	NotDominant	1
3	NahalTabor	Summer	2025	8	NotDominant	0
4	NahalTabor	Summer	2025	8	NotDominant	0
5	NahalTabor	Summer	2025	8	NotDominant	1
6	NahalTabor	Summer	2025	8	NotDominant	0
7	NahalTabor	Summer	2025	8	NotDominant	1
8	NahalTabor	Summer	2025	8	NotDominant	0
9	NahalTabor	Summer	2025	8	NotDominant	1
10	NahalTabor	Summer	2025	8	NotDominant	0
11	NahalTabor	Summer	2025	8	NotDominant	0
12	NahalTabor	Summer	2025	9	NotDominant	0
13	NahalTabor	Summer	2025	10	NotDominant	1
14	NahalTabor	Summer	2025	11	NotDominant	1
15	NahalTabor	Summer	2025	11	NotDominant	1
16	NahalTabor	Summer	2025	11	NotDominant	0
17	NahalTabor	Summer	2025	12	NotDominant	0
18	NahalTabor	Summer	2025	14	NotDominant	1
1	Rashafem	Summer	2025	1	NotDominant	0
2	Rashafem	Summer	2025	1	NotDominant	1
3	Rashafem	Summer	2025	1	NotDominant	0
4	Rashafem	Summer	2025	1	NotDominant	0
5	Rashafem	Summer	2025	1	NotDominant	1
6	Rashafem	Summer	2025	1	NotDominant	0
7	Rashafem	Summer	2025	1	NotDominant	0
8	Rashafem	Summer	2025	2	NotDominant	1
9	Rashafem	Summer	2025	2	NotDominant	1
10	Rashafem	Summer	2025	3	NotDominant	1
11	Rashafem	Summer	2025	3	NotDominant	0
12	Rashafem	Summer	2025	3	NotDominant	0
13	Rashafem	Summer	2025	4	NotDominant	1
14	Rashafem	Summer	2025	4	11'	0
15	Rashafem	Summer	2025	4	NotDominant	0
16	Rashafem	Summer	2025	4	NotDominant	1
17	Rashafem	Summer	2025	4	NotDominant	0
18	Rashafem	Summer	2025	5	NotDominant	0
19	Rashafem	Summer	2025	5	NotDominant	1
20	Rashafem	Summer	2025	5	11'	0
21	Rashafem	Summer	2025	5	NotDominant	0
22	Rashafem	Summer	2025	5	11'	0
23	Rashafem	Summer	2025	5	11'	0
24	Rashafem	Summer	2025	5	NotDominant	0
25	Rashafem	Summer	2025	6	NotDominant	1
26	Rashafem	Summer	2025	7	NotDominant	1
27	Rashafem	Summer	2025	8	NotDominant	0
28	Rashafem	Summer	2025	9	NotDominant	1
29	Rashafem	Summer	2025	9	2'	0
30	Rashafem	Summer	2025	9	11'	0
31	Rashafem	Summer	2025	9	NotDominant	0
32	Rashafem	Summer	2025	10	NotDominant	1
33	Rashafem	Summer	2025	10	NotDominant	0
34	Rashafem	Summer	2025	10	NotDominant	0
35	Rashafem	Summer	2025	13	NotDominant	0
