## Supplementary material for "*Ziziphus spina-christi* as a Refuge and Resource for Parasitoids in Arid Ecosystems": Link to data and R code: DiversitySeasons.csv

Date	Year	Site	Seasons	TreeNumber	TotalArthopods	TotalParasitoidWasp	Observer	Eupelmidae	Braconidae	Eulophidae	Mymaridae	Scelionidae	Aphelinidae	Ichneumonidae	Ceraphronidae	Encyrtidae	Pteromalidae	Trichogrammatidae	Chalcididae	Bethylidae	Eucharitidae	Platygastidea	Diapriidae	Eurytomidae	Signiphoridae	Megaspilidae	Cynipoidea	Agaonidae	Figitidae		mis/uniditify
10.23	2023	Nahal.Tabor	Autumn	1	40	6	Norah	2	1	0	0	0	0			0		0				0	0		0	0	0	0			3
10.23	2023	Nahal.Tabor	Autumn	2	7	16	Norah	0	4	10	2	0	0			0		0				0	0		0	0	0	0
10.23	2023	Nahal.Tabor	Autumn	3	45	70	Norah	2	10	10	1	0	0			0		1				0	0		0	0	0	0			46
10.23	2023	Nahal.Tabor	Autumn	4	2	17	Norah	0	4	3	0	0	0			0		2				0	0		0	0	0	0			8
10.23	2023	Nahal.Tabor	Autumn	5	22	9	Norah	0	2	1	0	0	0			0		1				0	0		0	0	0	0			5
10.23	2023	Nahal.Tabor	Autumn	6	9	7	Norah	0	1	2	0	0	0			0		0				0	0		0	0	0	0			4
10.23	2023	Nahal.Tabor	Autumn	7	38	23	Norah	1	1	8	0	0	2			0		0				0	0		0	3	0	0			8
10.23	2023	Nahal.Tabor	Autumn	8	27	4	Norah	0	1	1	0	0	0			0		0				0	0		1	0	0	0			1
10.23	2023	Nahal.Tabor	Autumn	9	9	5	Norah	0	0	1	0	0	0			0		0				0	0		0	0	0	0			4
10.23	2023	Nahal.Tabor	Autumn	10	50	3	Norah	0	2	1	0	0	0			0		0				0	0		0	0	0	0			0
10.23	2023	Nahal.Tabor	Autumn	11	22	37	Norah	1	8	1	9	0	0			14		0				0	0		0	0	0	1			4
10.23	2023	Nahal.Tabor	Autumn	12	44	11	Norah	1	0	1	1	0	0			3		1				0	0		1	0	0	0			3
1.24	2024	Nahal.Tabor	Winter	1	98	1	Norah	0	0	0	0	0	0			0		0				0	0		0	0	0	0			1
1.24	2024	Nahal.Tabor	Winter	2	6	0	Norah	0	0	0	0	0	0			0		0				0	0		0	0	0	0
1.24	2024	Nahal.Tabor	Winter	3	1	0	Norah	0	0	0	0	0	0			0		0				0	0		0	0	0	0
1.24	2024	Nahal.Tabor	Winter	4	2	0	Norah	0	0	0	0	0	0			0		0				0	0		0	0	0	0
1.24	2024	Nahal.Tabor	Winter	5	0	0	Norah	0	0	0	0	0	0			0		0				0	0		0	0	0	0
1.24	2024	Nahal.Tabor	Winter	6	1	0	Norah	0	0	0	0	0	0			0		0				0	0		0	0	0	0
1.24	2024	Nahal.Tabor	Winter	7	6	0	Norah	0	0	0	0	0	0			0		0				0	0		0	0	0	0
1.24	2024	Nahal.Tabor	Winter	8	3	0	Norah	0	0	0	0	0	0			0		0				0	0		0	0	0	0
1.24	2024	Nahal.Tabor	Winter	9	0	0	Norah	0	0	0	0	0	0			0		0				0	0		0	0	0	0
1.24	2024	Nahal.Tabor	Winter	10	7	0	Norah	0	0	0	0	0	0			0		0				0	0		0	0	0	0
1.24	2024	Nahal.Tabor	Winter	11	17	0	Norah	0	0	0	0	0	0			0		0				0	0		0	0	0	0
1.24	2024	Nahal.Tabor	Winter	12	18	0	Norah	0	0	0	0	0	0			0		0				0	0		0	0	0	0
1.24	2024	Nahal.Tabor	Winter	13	10	0	Norah	0	0	0	0	0	0			0		0				0	0		0	0	0	0
1.24	2024	Nahal.Tabor	Winter	14	17	0	Norah	0	0	0	0	0	0			0		0				0	0		0	0	0	0
1.24	2024	Nahal.Tabor	Winter	15	16	0	Norah	0	0	0	0	0	0			0		0				0	0		0	0	0	0
4.24	2024	Nahal.Tabor	Spring	1	3	2	Norah	2	0	0	0	0	0			0		0				0	0		0	0	0	0
4.24	2024	Nahal.Tabor	Spring	2	11	2	Norah	2	0	0	0	0	0			0		0				0	0		0	0	0	0
4.24	2024	Nahal.Tabor	Spring	3	7	0	Norah	0	0	0	0	0	0			0		0				0	0		0	0	0	0
4.24	2024	Nahal.Tabor	Spring	4	12	3	Norah	1	0	1	0	0	0			0		0				1	0		0	0	0	0
4.24	2024	Nahal.Tabor	Spring	5	20	5	Norah	0	2	0	0	1	0			0		0				0	1		0	0	0	0			1
4.24	2024	Nahal.Tabor	Spring	6	17	3	Norah	0	0	1	2	0	0			0		0				0	0		0	0	0	0
4.24	2024	Nahal.Tabor	Spring	7	8	0	Norah	0	0	0	0	0	0			0		0				0	0		0	0	0	0
4.24	2024	Nahal.Tabor	Spring	8	7	1	Norah	0	0	0	1	0	0			0		0				0	0		0	0	0	0
4.24	2024	Nahal.Tabor	Spring	9	13	3	Norah	0	1	0	0	0	0			0		0				0	1		0	0	0	0			1
4.24	2024	Nahal.Tabor	Spring	10	16	1	Norah	0	0	1	0	0	0			0		0				0	0		0	0	0	0
4.24	2024	Nahal.Tabor	Spring	11	13	2	Norah	0	0	0	0	0	1			0		0				0	0		0	1	0	0
4.24	2024	Nahal.Tabor	Spring	12	18	8	Norah	0	2	1	0	1	1			0		0				1	0		0	0	1	0			1
4.24	2024	Nahal.Tabor	Spring	13	14	2	Norah	0	0	0	0	0	1			1		0				0	0		0	0	0	0
4.24	2024	Nahal.Tabor	Spring	14	52	11	Norah	1	3	0	1	0	1			0		0				0	0		0	0	0	0
4.24	2024	Nahal.Tabor	Spring	15	38	13	Norah	0	0	0	3	0	1			0		0				0	0		0	0	1	0			8
8.24	2024	Nahal.Tabor	Summer	1	15	0	Ronen
8.24	2024	Nahal.Tabor	Summer	2	29	7	Ronen
8.24	2024	Nahal.Tabor	Summer	3	56	45	Ronen	1	7	26		2					1		1
8.24	2024	Nahal.Tabor	Summer	4	84	76	Ronen	1	8	61		1		1		1
8.24	2024	Nahal.Tabor	Summer	5	12	50	Ronen		4	34
8.24	2024	Nahal.Tabor	Summer	6	7	90	Ronen		4	64		5				3
8.24	2024	Nahal.Tabor	Summer	7	39	77	Ronen		2	70	2				2				1
8.24	2024	Nahal.Tabor	Summer	8	32	23	Ronen		2	14		1			2
8.24	2024	Nahal.Tabor	Summer	9	15	27	Ronen			22		1						1
8.24	2024	Nahal.Tabor	Summer	10	10	6	Ronen			3
8.24	2024	Nahal.Tabor	Summer	11	39	118	Ronen	2	1	84	1	2				2				1
8.24	2024	Nahal.Tabor	Summer	12	117	46	Ronen			36	2	3				1
8.24	2024	Nahal.Tabor	Summer	13	213	18	Ronen	1	1	8	1					2	3		1	2
8.24	2024	Nahal.Tabor	Summer	14	19	26	Ronen			22							1
8.24	2024	Nahal.Tabor	Summer	15	100	58	Ronen			42		6	1		2	2
8.24	2024	Rashfem	Summer	1	50	37	Ronen	2	5	1	1	1					1			1
8.24	2024	Rashfem	Summer	2	75	27	Ronen	1	2	2		5					3			4
8.24	2024	Rashfem	Summer	3	10	5	Ronen					1								1
8.24	2024	Rashfem	Summer	4	28	23	Ronen	6	4	5	0					1				2
8.24	2024	Rashfem	Summer	5	15	27	Ronen		2	15		1			1					3
8.24	2024	Rashfem	Summer	6	34	8	Ronen	1	2	5
8.24	2024	Rashfem	Summer	7	6	1	Ronen			1
8.24	2024	Rashfem	Summer	8	50	4	Ronen	1				1								1
8.24	2024	Rashfem	Summer	9	61	3	Ronen	1				1								2
8.24	2024	Rashfem	Summer	10	27	13	Ronen			9		1					1			1
8.24	2024	Rashfem	Summer	11	39	19	Ronen		1	12		3				1				2
8.24	2024	Rashfem	Summer	12	31	6	Ronen			4
8.24	2024	Rashfem	Summer	13	19	32	Ronen			21		2		3				2
8.24	2024	Rashfem	Summer	14	31	20	Ronen	1		12		3
8.24	2024	Rashfem	Summer	15	19	4	Ronen			1							1						1
10.24	2024	Nahal.Tabor	Autumn	1	4	1	Norah	0	0	0	0	0	0	0	0	0	0	0		0		0	0		0	0	0	0			1
10.24	2024	Nahal.Tabor	Autumn	2	20	3	Norah	0	1	0	0	0	1	0	0	0	0	1		0		0	0		0	0	0	0			0
10.24	2024	Nahal.Tabor	Autumn	3	231	10	Norah	0	1	0	2	2	0	2	0	0	0	0		1		1	0		0	0	0	0			1
10.24	2024	Nahal.Tabor	Autumn	4	12	1	Norah	0	0	0	1	0	0	0	0	0	0	0		0		0	0		0	0	0	0
10.24	2024	Nahal.Tabor	Autumn	5	26	3	Norah	0	0	0	0	0	1	0	0	0	0	0		0		0	0		0	0	0	0			2
10.24	2024	Nahal.Tabor	Autumn	6	6	0	Norah	0	0	0	0	0	0	0	0	0	0	0		0		0	0		0	0	0	0
10.24	2024	Nahal.Tabor	Autumn	7	14	6	Norah	0	0	3	0	0	0	0	0	1	0	0		0		0	0		0	1	0	0			1
10.24	2024	Nahal.Tabor	Autumn	8	2	3	Norah	0	0	1	0	0	2	0	0	0	0	0		0		0	0		0	0	0	0
10.24	2024	Nahal.Tabor	Autumn	9	14	5	Norah	0	0	1	1	0	0	0	1	0	0	0		0		0	0		0	2	0	0
10.24	2024	Nahal.Tabor	Autumn	10	5	1	Norah	0	0	0	1	0	0	0	0	0	0	0		0		0	0		0	0	0	0
10.24	2024	Nahal.Tabor	Autumn	11	4	0	Norah	0	0	0	0	0	0	0	0	0	0	0		0		0	0		0	0	0	0
10.24	2024	Nahal.Tabor	Autumn	12	17	11	Norah	1	5	0	0	0	1	0	0	0	2	0		0		0	0		0	0	0	0			2
10.24	2024	Nahal.Tabor	Autumn	13	182	7	Norah	0	3	0	2	0	1	0	0	1	0	0		0		0	0		0	0	0	0
10.24	2024	Nahal.Tabor	Autumn	14	21	4	Norah	0	0	0	1	1	2	0	0	0	0	0		0		0	0		0	0	0	0
10.24	2024	Nahal.Tabor	Autumn	15	0	1	Norah	0	0	1	0	0	0	0	0	0	0	0		0		0	0		0	0	0	0
10.24	2024	Rashfem	Autumn	1	46	2	Norah	0	0	0	2	0	0	0	0	0	0	0		0		0	0		0	0	0	0
10.24	2024	Rashfem	Autumn	2	20	5	Norah	0	0	0	4	0	1	0	0	0	0	0		0		0	0		0	0	0	0
10.24	2024	Rashfem	Autumn	3	59	19	Norah	0	1	3	6	2	1	0	0	0	0	0		0		0	0		0	0	0	0	0		6
10.24	2024	Rashfem	Autumn	4	85	22	Norah	0	0	5	12	1	0	0	0	0	0	0		1		0	0		0	0	0	0	1		2
10.24	2024	Rashfem	Autumn	5	71	14	Norah	0	0	2	6	2	0	0	0	0	0	0		0		0	0		2	0	0	0	0		2
10.24	2024	Rashfem	Autumn	6	66	13	Norah	0	0	5	4	1	0	0	0	1	0	0		0		0	0		0	0	0	0	1		1
10.24	2024	Rashfem	Autumn	7	23	9	Norah	0	0	0	5	1	0	0	0	0	0	1		0		0	0		0	0	0	0	0		2
10.24	2024	Rashfem	Autumn	8	16	7	Norah	0	1	0	4	0	1	0	0	0	0	0		0		0	0		1	0	0	0	0
10.24	2024	Rashfem	Autumn	9	50	6	Norah	0	2		3	0	1	0	0	0	0	0		0		0	0		0	0	0	0	0
10.24	2024	Rashfem	Autumn	10	74	8	Norah	0	1	2	3	0	0	0		0	0	0		0		1	0		0	0	0	0	1
10.24	2024	Rashfem	Autumn	11	79	7	Norah	0	0	2	3	0	0	0	0	0	0	1		0		0	0		0	0	0	0	0		1
10.24	2024	Rashfem	Autumn	12	104	25	Norah	0	1	5	13	2	3	0	0	1	0	0		0		0	0		0	0	0	0	0
10.24	2024	Rashfem	Autumn	13	65	24	Norah	0	2	6	9	2	3	0	1	0	0	0		0		0	0		0	0	0	0	0		1
10.24	2024	Rashfem	Autumn	14	37	13	Norah	0	1	1	7	0	1	0	0	1	0	2		0		0	0		0	0	0	0	0
10.24	2024	Rashfem	Autumn	15	29	5	Norah	0	0	0	3	1	0	0	0	0		0		0		1	0		0	0	0	0
1.25	2025	Nahal.Tabor	Winter	1	3	0	Norah	0	0	0	0	0	0	0	0	0	0	0		0		0	0		0	0	0	0	0
1.25	2025	Nahal.Tabor	Winter	2	1	0	Norah	0	0	0	0	0	0	0	0	0	0	0		0		0	0		0	0	0	0	0
1.25	2025	Nahal.Tabor	Winter	3	1	0	Norah	0	0	0	0	0	0	0	0	0	0	0		0		0	0		0	0	0	0	0
1.25	2025	Nahal.Tabor	Winter	4	0	0	Norah	0	0	0	0	0	0	0	0	0	0	0		0		0	0		0	0	0	0	0
1.25	2025	Nahal.Tabor	Winter	5	0	0	Norah	0	0	0	0	0	0	0	0	0	0	0		0		0	0		0	0	0	0	0
1.25	2025	Nahal.Tabor	Winter	6	0	0	Norah	0	0	0	0	0	0	0	0	0	0	0		0		0	0		0	0	0	0	0
1.25	2025	Nahal.Tabor	Winter	7	1	0	Norah	0	0	0	0	0	0	0	0	0	0	0		0		0	0		0	0	0	0	0
1.25	2025	Nahal.Tabor	Winter	8	1	0	Norah	0	0	0	0	0	0	0	0	0	0	0		0		0	0		0	0	0	0	0
1.25	2025	Nahal.Tabor	Winter	9	0	0	Norah	0	0	0	0	0	0	0	0	0	0	0		0		0	0		0	0	0	0	0
1.25	2025	Nahal.Tabor	Winter	10	3	0	Norah	0	0	0	0	0	0	0	0	0	0	0		0		0	0		0	0	0	0	0
1.25	2025	Nahal.Tabor	Winter	11	4	0	Norah	0	0	0	0	0	0	0	0	0	0	0		0		0	0		0	0	0	0	0
1.25	2025	Nahal.Tabor	Winter	12	0	0	Norah	0	0	0	0	0	0	0	0	0	0	0		0		0	0		0	0	0	0	0
1.25	2025	Nahal.Tabor	Winter	13	6	0	Norah	0	0	0	0	0	0	0	0	0	0	0		0		0	0		0	0	0	0	0
1.25	2025	Nahal.Tabor	Winter	14	1	0	Norah	0	0	0	0	0	0	0	0	0	0	0		0		0	0		0	0	0	0	0
1.25	2025	Nahal.Tabor	Winter	15	3	0	Norah	0	0	0	0	0	0	0	0	0	0	0		0		0	0		0	0	0	0	0
1.25	2025	Rashfem	Winter	1	21	1	Norah	0	0							1
1.25	2025	Rashfem	Winter	2	14	2	Norah	0	0	1
1.25	2025	Rashfem	Winter	3	30	1	Norah	0	0		1
1.25	2025	Rashfem	Winter	4	38	2	Norah	0	0	1			1
1.25	2025	Rashfem	Winter	5	13	2	Norah	0	0	1								1
1.25	2025	Rashfem	Winter	6	48	0	Norah	0	0	0	0
1.25	2025	Rashfem	Winter	7	28	3	Norah	0	0	1	1	1										0	0
1.25	2025	Rashfem	Winter	8	46	0	Norah	0	0	0
1.25	2025	Rashfem	Winter	9	11	1	Norah	0	0	0	1
1.25	2025	Rashfem	Winter	10	9	0	Norah	0	0	0
1.25	2025	Rashfem	Winter	11	12	1	Norah	0	0	0	0											1
1.25	2025	Rashfem	Winter	12	5	0	Norah	0
1.25	2025	Rashfem	Winter	13	29	2	Norah	0	1	0	0																				1
1.25	2025	Rashfem	Winter	14	4	1	Norah	0	1	0	0
1.25	2025	Rashfem	Winter	15	7	0	Norah	0	0	0	0
4.25	2025	Nahal.Tabor	Spring	1	11	0	Norah	0
4.25	2025	Nahal.Tabor	Spring	2	3	0	Norah	0
4.25	2025	Nahal.Tabor	Spring	3	1	0	Norah	0
4.25	2025	Nahal.Tabor	Spring	4	8	0	Norah	0
4.25	2025	Nahal.Tabor	Spring	5	7	1	Norah	0	0											1
4.25	2025	Nahal.Tabor	Spring	6	15	3	Norah	0	1											1											1
4.25	2025	Nahal.Tabor	Spring	7	5	0	Norah	0
4.25	2025	Nahal.Tabor	Spring	8	1	0	Norah	0
4.25	2025	Nahal.Tabor	Spring	9	3	0	Norah	0
4.25	2025	Nahal.Tabor	Spring	10	6	0	Norah	0
4.25	2025	Nahal.Tabor	Spring	11	12	1	Norah	0	1
4.25	2025	Nahal.Tabor	Spring	12	30	2	Norah	0	1									1
4.25	2025	Nahal.Tabor	Spring	13	4	0	Norah	0
4.25	2025	Nahal.Tabor	Spring	14	26	3	Norah	0	3
4.25	2025	Nahal.Tabor	Spring	15	12	2	Norah	0	0	0	1	1
4.25	2025	Rashfem	Spring	1	66	6	Norah	0	0	0	1				1					1						1					2
4.25	2025	Rashfem	Spring	2	75	2	Norah	0	2	0
4.25	2025	Rashfem	Spring	3	32	3	Norah	0	0	0	0	1				2						0
4.25	2025	Rashfem	Spring	4	17	2	Norah	0	0			1			1
4.25	2025	Rashfem	Spring	5	53	5	Norah	0	2	1	0					1						0									0
4.25	2025	Rashfem	Spring	6	12	7	Norah	0	3	2	0	1				0													1
4.25	2025	Rashfem	Spring	7	82	9	Norah	0	3		0	2		0	1	2	0			0						1		0	0
4.25	2025	Rashfem	Spring	8	31	5	Norah	0	1	1	0	1	1				1
4.25	2025	Rashfem	Spring	9	53	7	Norah	0	0	0	1		1				2	1								1
4.25	2025	Rashfem	Spring	10	32	6	Norah	0	0	1		2					1			1
4.25	2025	Rashfem	Spring	11	20	1	Norah	0	1	0
4.25	2025	Rashfem	Spring	12	24	1	Norah	0	0							1
4.25	2025	Rashfem	Spring	13	52	13	Norah	0	0	2	1	2	2			5							1
4.25	2025	Rashfem	Spring	14	12	0	Norah	0	0	0
4.25	2025	Rashfem	Spring	15	13	0	Norah	0	0	0
8.25	2025	Nahal.Tabor	Summer	1	4	0	Ronen
8.25	2025	Nahal.Tabor	Summer	2	2	0	Ronen
8.25	2025	Nahal.Tabor	Summer	3	19	8	Ronen		3	3					1										1
8.25	2025	Nahal.Tabor	Summer	4	6	0	Ronen			1
8.25	2025	Nahal.Tabor	Summer	5	3	2	Ronen			1		1
8.25	2025	Nahal.Tabor	Summer	6	9	6	Ronen		1	1		4
8.25	2025	Nahal.Tabor	Summer	7	11	3	Ronen		1							1
8.25	2025	Nahal.Tabor	Summer	8	18	7	Ronen		2	2		1					1			1
8.25	2025	Nahal.Tabor	Summer	9	5	5	Ronen	1	3	2															1
8.25	2025	Nahal.Tabor	Summer	10	4	0	Ronen			1
8.25	2025	Nahal.Tabor	Summer	11	1	4	Ronen		1							1				2
8.25	2025	Nahal.Tabor	Summer	12	24	2	Ronen					1					1
8.25	2025	Nahal.Tabor	Summer	13	8	3	Ronen										2			1
8.25	2025	Nahal.Tabor	Summer	14	7	0	Ronen									1
8.25	2025	Nahal.Tabor	Summer	15	12	7	Ronen		1	1										5
8.25	2025	Rashfem	Summer	1	18	9	Ronen	1	2	2		2					2
8.25	2025	Rashfem	Summer	2	19	11	Ronen			6		1				1
8.25	2025	Rashfem	Summer	3	12	21	Ronen		3	7		2				2
8.25	2025	Rashfem	Summer	4	1	5	Ronen	1	1				1							2
8.25	2025	Rashfem	Summer	5	3	2	Ronen		1		1
8.25	2025	Rashfem	Summer	6	22	5	Ronen	1	1	1			1			1	1
8.25	2025	Rashfem	Summer	7	19	4	Ronen		1	1	1	1
8.25	2025	Rashfem	Summer	8	9	4	Ronen		2											1
8.25	2025	Rashfem	Summer	9	3	15	Ronen		2	8		2	1			1				1
8.25	2025	Rashfem	Summer	10	16	6	Ronen	2	1	1		1					1
8.25	2025	Rashfem	Summer	11	3	2	Ronen		2
8.25	2025	Rashfem	Summer	12	11	1	Ronen					1
8.25	2025	Rashfem	Summer	13	35	12	Ronen		1	6	1	1						1		2
8.25	2025	Rashfem	Summer	14	1	1	Ronen		1
8.25	2025	Rashfem	Summer	15	13	4	Ronen		2	1	1
