## Supplementary material for "*Ziziphus spina-christi* as a Refuge and Resource for Parasitoids in Arid Ecosystems": Link to data and R code: DiversitySites.csv

Year	Date	Season	Site	TreeNumber	TotalArthopods	TotalParasitoidWasp	Observer	Eupelmidae	Braconidae	Eulophidae	Mymaridae	Scelionidae	Aphelinidae	Ichneumonidae	Ceraphronidae	Encyrtidae	Pteromalidae	Trichogrammatidae	Chalcididae	Bethylidae	Eucharitidae	Platygastidea	Diapriidae	Eurytomidae	Signiphoridae	mis/uniditify
2024	8.24	Summer	Nahal.Tabor	1	15	0	Ronen
2024	8.24	Summer	Nahal.Tabor	2	29	7	Ronen
2024	8.24	Summer	Nahal.Tabor	3	56	45	Ronen	1	7	26		2					1		1
2024	8.24	Summer	Nahal.Tabor	4	84	76	Ronen	1	8	61		1		1		1
2024	8.24	Summer	Nahal.Tabor	5	12	50	Ronen		4	34
2024	8.24	Summer	Nahal.Tabor	6	7	90	Ronen		4	64		5				3
2024	8.24	Summer	Nahal.Tabor	7	39	77	Ronen		2	70	2				2				1
2024	8.24	Summer	Nahal.Tabor	8	32	23	Ronen		2	14		1			2
2024	8.24	Summer	Nahal.Tabor	9	15	27	Ronen			22		1						1
2024	8.24	Summer	Nahal.Tabor	10	10	6	Ronen			3
2024	8.24	Summer	Nahal.Tabor	11	39	118	Ronen	2	1	84	1	2				2				1
2024	8.24	Summer	Nahal.Tabor	12	117	46	Ronen			36	2	3				1
2024	8.24	Summer	Nahal.Tabor	13	213	18	Ronen	1	1	8	1					2	3		1	2
2024	8.24	Summer	Nahal.Tabor	14	19	26	Ronen			22							1
2024	8.24	Summer	Nahal.Tabor	15	100	58	Ronen			42		6	1		2	2
2024	8.24	Summer	Rashfem	1	50	37	Ronen	2	5	1	1	1					1			1
2024	8.24	Summer	Rashfem	2	75	27	Ronen	1	2	2		5					3			4
2024	8.24	Summer	Rashfem	3	10	5	Ronen					1								1
2024	8.24	Summer	Rashfem	4	28	23	Ronen	6	4	5	0					1				2
2024	8.24	Summer	Rashfem	5	15	27	Ronen		2	15		1			1					3
2024	8.24	Summer	Rashfem	6	34	8	Ronen	1	2	5
2024	8.24	Summer	Rashfem	7	6	1	Ronen			1
2024	8.24	Summer	Rashfem	8	50	4	Ronen	1				1								1
2024	8.24	Summer	Rashfem	9	61	3	Ronen	1				1								2
2024	8.24	Summer	Rashfem	10	27	13	Ronen			9		1					1			1
2024	8.24	Summer	Rashfem	11	39	19	Ronen		1	12		3				1				2
2024	8.24	Summer	Rashfem	12	31	6	Ronen			4
2024	8.24	Summer	Rashfem	13	19	32	Ronen			21		2		3				2
2024	8.24	Summer	Rashfem	14	31	20	Ronen	1		12		3
2024	8.24	Summer	Rashfem	15	19	4	Ronen			1							1						1
2024	8.24	Summer	Tert.tzve	1	35	12	Ronen		2	6								1
2024	8.24	Summer	Tert.tzve	2	29	9	Ronen		1			4
2024	8.24	Summer	Tert.tzve	3	28	76	Ronen			55		6									1
2024	8.24	Summer	Tert.tzve	4	15	8	Ronen			6						1
2024	8.24	Summer	Tert.tzve	5	20	18	Ronen	1	2	10		1			1
2024	8.24	Summer	Tert.tzve	6	11	61	Ronen		3	46		4
2024	8.24	Summer	Tert.tzve	7	17	31	Ronen		4	21
2024	8.24	Summer	Tert.tzve	8	83	34	Ronen		3	18		4				1	5
2024	8.24	Summer	Tert.tzve	9	47	35	Ronen	1	3	25		2										2
2024	8.24	Summer	Tert.tzve	10	28	52	Ronen		2	44						1	2
2024	8.24	Summer	Tert.tzve	11	40	57	Ronen	1	11	42		1			1
2024	8.24	Summer	Tert.tzve	12	27	45	Ronen		2	29		2									1
2024	8.24	Summer	Tert.tzve	13	46	47	Ronen		3	37	1							1
2024	8.24	Summer	Tert.tzve	14	43	18	Ronen		1	13		1				1
2024	8.24	Summer	Tert.tzve	15	15	7	Ronen		2	1		1
2024	8.24	Summer	Khoelid	1	41	13	Ronen		1	4	3			2	1			1
2024	8.24	Summer	Khoelid	2	23	6	Ronen		3	1	2				1
2024	8.24	Summer	Khoelid	3	94	9	Ronen	1		4	2	2
2024	8.24	Summer	Khoelid	4	66	9	Ronen			3	5					1
2024	8.24	Summer	Khoelid	5	40	24	Ronen	1	1	9	6	4			2		1
2024	8.24	Summer	Khoelid	6	14	12	Ronen			3	7	2
2024	8.24	Summer	Khoelid	7	29	10	Ronen		1	3	4				1
2024	8.24	Summer	Khoelid	8	22	0	Ronen
2024	8.24	Summer	Khoelid	9	8	13	Ronen			3	5			1		1
2024	8.24	Summer	Khoelid	10	10	1	Ronen			1
2024	8.24	Summer	Khoelid	11	5	5	Ronen		1	1	2	1				1
2024	8.24	Summer	Khoelid	12	35	16	Ronen		1	4	3	2	1
2024	8.24	Summer	Khoelid	13	58	24	Ronen			18	3	1		1	1	1	1
2024	8.24	Summer	Khoelid	14	18	9	Ronen		1	5		1		2
2024	8.24	Summer	Khoelid	15	14	8	Ronen		1	4	3
2025	8.25	Summer	Nahal.Tabor	1	4	0	Ronen
2025	8.25	Summer	Nahal.Tabor	2	2	0	Ronen
2025	8.25	Summer	Nahal.Tabor	3	19	8	Ronen		3	3					1										1
2025	8.25	Summer	Nahal.Tabor	4	6	0	Ronen			1
2025	8.25	Summer	Nahal.Tabor	5	3	2	Ronen			1		1
2025	8.25	Summer	Nahal.Tabor	6	9	6	Ronen		1	1		4
2025	8.25	Summer	Nahal.Tabor	7	11	3	Ronen		1							1
2025	8.25	Summer	Nahal.Tabor	8	18	7	Ronen		2	2		1					1			1
2025	8.25	Summer	Nahal.Tabor	9	5	5	Ronen	1	3	2															1
2025	8.25	Summer	Nahal.Tabor	10	4	0	Ronen			1
2025	8.25	Summer	Nahal.Tabor	11	1	4	Ronen		1							1				2
2025	8.25	Summer	Nahal.Tabor	12	24	2	Ronen					1					1
2025	8.25	Summer	Nahal.Tabor	13	8	3	Ronen										2			1
2025	8.25	Summer	Nahal.Tabor	14	7	0	Ronen									1
2025	8.25	Summer	Nahal.Tabor	15	12	7	Ronen		1	1										5
2025	8.25	Summer	Rashfem	1	18	9	Ronen	1	2	2		2					2
2025	8.25	Summer	Rashfem	2	19	11	Ronen			6		1				1
2025	8.25	Summer	Rashfem	3	12	21	Ronen		3	7		2				2
2025	8.25	Summer	Rashfem	4	1	5	Ronen	1	1				1							2
2025	8.25	Summer	Rashfem	5	3	2	Ronen		1		1
2025	8.25	Summer	Rashfem	6	22	5	Ronen	1	1	1			1			1	1
2025	8.25	Summer	Rashfem	7	19	4	Ronen		1	1	1	1
2025	8.25	Summer	Rashfem	8	9	4	Ronen		2											1
2025	8.25	Summer	Rashfem	9	3	15	Ronen		2	8		2	1			1				1
2025	8.25	Summer	Rashfem	10	16	6	Ronen	2	1	1		1					1
2025	8.25	Summer	Rashfem	11	3	2	Ronen		2
2025	8.25	Summer	Rashfem	12	11	1	Ronen					1
2025	8.25	Summer	Rashfem	13	35	12	Ronen		1	6	1	1						1		2
2025	8.25	Summer	Rashfem	14	1	1	Ronen		1
2025	8.25	Summer	Rashfem	15	13	4	Ronen		2	1	1
2025	8.25	Summer	Tert.tzve	1	19	7	Ronen		2			3												1
2025	8.25	Summer	Tert.tzve	2	3	1	Ronen		1
2025	8.25	Summer	Tert.tzve	3	9	8	Ronen			6										1
2025	8.25	Summer	Tert.tzve	4	16	1	Ronen		1
2025	8.25	Summer	Tert.tzve	5	5	4	Ronen		1							1						1
2025	8.25	Summer	Tert.tzve	6	4	6	Ronen		1	1		1		2						1
2025	8.25	Summer	Tert.tzve	7	4	14	Ronen		12					2
2025	8.25	Summer	Tert.tzve	8	44	9	Ronen		4	1					1
2025	8.25	Summer	Tert.tzve	9	9	5	Ronen			1		1		2						1
2025	8.25	Summer	Tert.tzve	10	4	10	Ronen		2	3		1		3
2025	8.25	Summer	Tert.tzve	11	3	24	Ronen		12	4			1	5			1
2025	8.25	Summer	Tert.tzve	12	9	28	Ronen		17	9				2				1				1
2025	8.25	Summer	Tert.tzve	13	3	4	Ronen		4
2025	8.25	Summer	Tert.tzve	14	10	1	Ronen		1
2025	8.25	Summer	Tert.tzve	15	14	4	Ronen		2					1		1
2025	8.25	Summer	Khoelid	1	13	12	Ronen		3	4		1	1		1	1
2025	8.25	Summer	Khoelid	2	21	4	Ronen		1	1		1
2025	8.25	Summer	Khoelid	3	11	7	Ronen		3		2					1		1
2025	8.25	Summer	Khoelid	4	12	7	Ronen		3	1
2025	8.25	Summer	Khoelid	5	4	2	Ronen		2
2025	8.25	Summer	Khoelid	6	12	10	Ronen		3	3	2	1	1				1
2025	8.25	Summer	Khoelid	7	5	10	Ronen		3	2		1				1	1
2025	8.25	Summer	Khoelid	8	0	1	Ronen				1
2025	8.25	Summer	Khoelid	9	2	3	Ronen		2		1
2025	8.25	Summer	Khoelid	10	4	8	Ronen		5	1	1			1
2025	8.25	Summer	Khoelid	11	3	1	Ronen		1		1			1
2025	8.25	Summer	Khoelid	12	3	6	Ronen		1	3	1
2025	8.25	Summer	Khoelid	13	11	8	Ronen		2		2			1	1
2025	8.25	Summer	Khoelid	14	5	9	Ronen		1	3	1
2025	8.25	Summer	Khoelid	15	3	2	Ronen			2
