## Supplementary material for "*Ziziphus spina-christi* as a Refuge and Resource for Parasitoids in Arid Ecosystems": Link to data and R code: DominantBetweenSites.csv

Site	Date	Season	Year	TreeNumber	ParasitoidsWasps	Zagrammosoma	Glyptapanteles	Gnampotodon	D_total	Others
Nahal.Tabor	30.07.24	Summer	2024	1	0	0	0	0	0	0
Nahal.Tabor	30.07.24	Summer	2024	2	7	2	0	0	2	5
Nahal.Tabor	30.07.24	Summer	2024	3	45	25	8	0	33	12
Nahal.Tabor	30.07.24	Summer	2024	4	76	39	8	0	47	29
Nahal.Tabor	30.07.24	Summer	2024	5	50	41	5	0	46	4
Nahal.Tabor	30.07.24	Summer	2024	6	90	58	2	0	60	30
Nahal.Tabor	30.07.24	Summer	2024	7	77	64	1	0	65	12
Nahal.Tabor	30.07.24	Summer	2024	8	23	12	0	0	12	11
Nahal.Tabor	30.07.24	Summer	2024	9	27	26	0	0	26	1
Nahal.Tabor	30.07.24	Summer	2024	10	6	4	0	0	4	2
Nahal.Tabor	30.07.24	Summer	2024	11	118	105	1	0	106	12
Nahal.Tabor	30.07.24	Summer	2024	12	46	35	0	0	35	11
Nahal.Tabor	30.07.24	Summer	2024	13	18	3	0	0	3	15
Nahal.Tabor	30.07.24	Summer	2024	14	26	24	1	0	25	1
Nahal.Tabor	30.07.24	Summer	2024	15	58	41	0	0	41	17
Rashfem	22.07.24	Summer	2024	1	37	2	1	21	24	13
Rashfem	22.07.24	Summer	2024	2	27	2	2	7	11	16
Rashfem	22.07.24	Summer	2024	3	5	0	0	3	3	2
Rashfem	22.07.24	Summer	2024	4	23	3	2	5	10	13
Rashfem	22.07.24	Summer	2024	5	27	10	2	6	18	9
Rashfem	22.07.24	Summer	2024	6	8	3	0	0	3	5
Rashfem	22.07.24	Summer	2024	7	1	0	0	0	0	1
Rashfem	22.07.24	Summer	2024	8	4	0	0	0	0	4
Rashfem	22.07.24	Summer	2024	9	3	0	0	0	0	3
Rashfem	22.07.24	Summer	2024	10	13	9	0	0	9	4
Rashfem	22.07.24	Summer	2024	11	19	11	1	0	12	7
Rashfem	22.07.24	Summer	2024	12	6	5	0	0	5	1
Rashfem	22.07.24	Summer	2024	13	32	17	0	4	21	11
Rashfem	22.07.24	Summer	2024	14	20	10	0	2	12	8
Rashfem	22.07.24	Summer	2024	15	4	0	0	0	0	4
Tert tzve	22.07.24	Summer	2024	1	12	7	1	1	9	3
Tert tzve	22.07.24	Summer	2024	2	9	0	1	3	4	5
Tert tzve	22.07.24	Summer	2024	3	76	65	0	3	68	8
Tert tzve	22.07.24	Summer	2024	4	8	7	0	0	7	1
Tert tzve	22.07.24	Summer	2024	5	18	9	0	2	11	7
Tert tzve	22.07.24	Summer	2024	6	61	53	1	2	56	5
Tert tzve	22.07.24	Summer	2024	7	31	24	0	4	28	3
Tert tzve	22.07.24	Summer	2024	8	34	1	1	0	2	32
Tert tzve	22.07.24	Summer	2024	9	35	15	0	1	16	19
Tert tzve	22.07.24	Summer	2024	10	52	44	0	0	44	8
Tert tzve	22.07.24	Summer	2024	11	57	30	3	1	34	23
Tert tzve	22.07.24	Summer	2024	12	45	35	0	1	36	9
Tert tzve	22.07.24	Summer	2024	13	47	40	0	2	42	5
Tert tzve	22.07.24	Summer	2024	14	18	14	0	1	15	3
Tert tzve	22.07.24	Summer	2024	15	7	0	0	3	3	4
Khoelid	29.07.24	Summer	2024	1	13	2	0	0	2	11
Khoelid	29.07.24	Summer	2024	2	6	0	0	0	0	6
Khoelid	29.07.24	Summer	2024	3	9	0	0	0	0	9
Khoelid	29.07.24	Summer	2024	4	9	1	0	0	1	8
Khoelid	29.07.24	Summer	2024	5	24	0	0	0	0	24
Khoelid	29.07.24	Summer	2024	6	12	0	0	0	0	12
Khoelid	29.07.24	Summer	2024	7	10	1	1	0	2	8
Khoelid	29.07.24	Summer	2024	8	0	0	0	0	0	0
Khoelid	29.07.24	Summer	2024	9	13	3	0	0	3	10
Khoelid	29.07.24	Summer	2024	10	1	1	0	0	1	0
Khoelid	29.07.24	Summer	2024	11	5	1	1	0	2	3
Khoelid	29.07.24	Summer	2024	12	16	5	0	0	5	11
Khoelid	29.07.24	Summer	2024	13	24	2	0	0	2	22
Khoelid	29.07.24	Summer	2024	14	9	1	0	0	1	8
Khoelid	29.07.24	Summer	2024	15	8	0	0	0	0	8
Nahal.Tabor	28.7.25	Summer	2025	1	0	0	0	0	0	0
Nahal.Tabor	28.7.25	Summer	2025	2	0	0	0	0	0	0
Nahal.Tabor	28.7.25	Summer	2025	3	8	0	0	0	0	8
Nahal.Tabor	28.7.25	Summer	2025	4	1	0	0	0	0	1
Nahal.Tabor	28.7.25	Summer	2025	5	2	0	0	0	0	2
Nahal.Tabor	28.7.25	Summer	2025	6	6	0	0	0	0	6
Nahal.Tabor	28.7.25	Summer	2025	7	2	0	0	0	0	2
Nahal.Tabor	28.7.25	Summer	2025	8	7	0	0	0	0	7
Nahal.Tabor	28.7.25	Summer	2025	9	7	1	0	0	1	6
Nahal.Tabor	28.7.25	Summer	2025	10	1	0	0	0	0	1
Nahal.Tabor	28.7.25	Summer	2025	11	4	0	0	0	0	4
Nahal.Tabor	28.7.25	Summer	2025	12	2	0	0	0	0	2
Nahal.Tabor	28.7.25	Summer	2025	13	3	0	0	0	0	3
Nahal.Tabor	28.7.25	Summer	2025	14	1	0	0	0	0	1
Nahal.Tabor	28.7.25	Summer	2025	15	7	0	0	0	0	7
Khoelid	11.08.25	Summer	2025	1	11	4	0	0	4	7
Khoelid	11.08.25	Summer	2025	2	3	1	0	0	1	2
Khoelid	11.08.25	Summer	2025	3	7	0	0	0	0	7
Khoelid	11.08.25	Summer	2025	4	4	1	0	3	4	0
Khoelid	11.08.25	Summer	2025	5	2	0	0	1	1	1
Khoelid	11.08.25	Summer	2025	6	11	2	1	0	3	8
Khoelid	11.08.25	Summer	2025	7	8	1	0	3	4	4
Khoelid	11.08.25	Summer	2025	8	1	0	0	0	0	1
Khoelid	11.08.25	Summer	2025	9	3	0	1	1	2	1
Khoelid	11.08.25	Summer	2025	10	8	0	0	1	1	7
Khoelid	11.08.25	Summer	2025	11	3	0	0	0	0	3
Khoelid	11.08.25	Summer	2025	12	5	1	0	0	1	4
Khoelid	11.08.25	Summer	2025	13	6	0	0	0	0	6
Khoelid	11.08.25	Summer	2025	14	9	3	0	1	4	5
Khoelid	11.08.25	Summer	2025	15	2	1	0	0	1	1
Rashfem	04.08.25	Summer	2025	1	9	2	1	0	3	6
Rashfem	04.08.25	Summer	2025	2	8	2	0	0	2	6
Rashfem	04.08.25	Summer	2025	3	14	4	1	2	7	7
Rashfem	04.08.25	Summer	2025	4	5	0	0	1	1	4
Rashfem	04.08.25	Summer	2025	5	2	0	0	1	1	1
Rashfem	04.08.25	Summer	2025	6	6	0	0	0	0	6
Rashfem	04.08.25	Summer	2025	7	4	1	0	0	1	3
Rashfem	04.08.25	Summer	2025	8	3	2	0	0	2	1
Rashfem	04.08.25	Summer	2025	9	15	5	0	1	6	9
Rashfem	04.08.25	Summer	2025	10	6	1	0	1	2	4
Rashfem	04.08.25	Summer	2025	11	2	0	0	2	2	0
Rashfem	04.08.25	Summer	2025	12	1	0	0	0	0	1
Rashfem	04.08.25	Summer	2025	13	12	0	0	1	1	11
Rashfem	04.08.25	Summer	2025	14	1	0	0	0	0	1
Rashfem	04.08.25	Summer	2025	15	4	1	0	2	3	1
Tert tzve	04.08.25	Summer	2025	1	6	0	0	1	1	5
Tert tzve	04.08.25	Summer	2025	2	1	0	0	1	1	0
Tert tzve	04.08.25	Summer	2025	3	7	4	0	0	4	3
Tert tzve	04.08.25	Summer	2025	4	1	0	0	1	1	0
Tert tzve	04.08.25	Summer	2025	5	3	0	0	1	1	2
Tert tzve	04.08.25	Summer	2025	6	6	0	1	0	1	5
Tert tzve	04.08.25	Summer	2025	7	14	0	0	9	9	5
Tert tzve	04.08.25	Summer	2025	8	6	0	1	1	2	4
Tert tzve	04.08.25	Summer	2025	9	5	0	0	0	0	5
Tert tzve	04.08.25	Summer	2025	10	9	1	0	2	3	6
Tert tzve	04.08.25	Summer	2025	11	23	4	1	11	16	7
Tert tzve	04.08.25	Summer	2025	12	30	9	3	10	22	8
Tert tzve	04.08.25	Summer	2025	13	4	0	0	2	2	2
Tert tzve	04.08.25	Summer	2025	14	1	0	0	0	0	1
Tert tzve	04.08.25	Summer	2025	15	4	0	0	1	1	3
