## Supplementary material for "*Ziziphus spina-christi* as a Refuge and Resource for Parasitoids in Arid Ecosystems": Link to data and R code: NumberOfFlowersSeasonsSites2425Habitat.csv

TreeNumber	Day	Year	Season	SeasonSite	Site	NumberOfFlowers	Habitat	TotalParasitoidWasp
1T	04.10.23	2023	Autumn	AutumnNahalTabor	NahalTabor		SurroundingVegetation
1T	04.10.23	2023	Autumn	AutumnNahalTabor	NahalTabor	151.2	Ziziphus	6
2T	04.10.23	2023	Autumn	AutumnNahalTabor	NahalTabor		SurroundingVegetation
2T	04.10.23	2024	Autumn	AutumnNahalTabor	NahalTabor	41.4	Ziziphus	16
3T	04.10.23	2023	Autumn	AutumnNahalTabor	NahalTabor		SurroundingVegetation
3T	04.10.23	2024	Autumn	AutumnNahalTabor	NahalTabor	163.8	Ziziphus	70
4T	04.10.23	2023	Autumn	AutumnNahalTabor	NahalTabor		SurroundingVegetation
4T	04.10.23	2024	Autumn	AutumnNahalTabor	NahalTabor	72	Ziziphus	17
5T	04.10.23	2023	Autumn	AutumnNahalTabor	NahalTabor		SurroundingVegetation
5T	04.10.23	2024	Autumn	AutumnNahalTabor	NahalTabor	0	Ziziphus	9
6T	04.10.23	2023	Autumn	AutumnNahalTabor	NahalTabor		SurroundingVegetation
6T	04.10.23	2024	Autumn	AutumnNahalTabor	NahalTabor	0	Ziziphus	7
7T	04.10.23	2023	Autumn	AutumnNahalTabor	NahalTabor		SurroundingVegetation
7T	04.10.23	2024	Autumn	AutumnNahalTabor	NahalTabor	29.86666667	Ziziphus	23
8T	04.10.23	2023	Autumn	AutumnNahalTabor	NahalTabor		SurroundingVegetation
8T	04.10.23	2024	Autumn	AutumnNahalTabor	NahalTabor	80	Ziziphus	4
9T	04.10.23	2023	Autumn	AutumnNahalTabor	NahalTabor		SurroundingVegetation
9T	04.10.23	2024	Autumn	AutumnNahalTabor	NahalTabor	0	Ziziphus	5
10T	04.10.23	2023	Autumn	AutumnNahalTabor	NahalTabor		SurroundingVegetation
10T	04.10.23	2024	Autumn	AutumnNahalTabor	NahalTabor	25.2	Ziziphus	3
11T	04.10.23	2023	Autumn	AutumnNahalTabor	NahalTabor		SurroundingVegetation
11T	04.10.23	2024	Autumn	AutumnNahalTabor	NahalTabor	28	Ziziphus	37
12T	04.10.23	2023	Autumn	AutumnNahalTabor	NahalTabor		SurroundingVegetation
12T	04.10.23	2024	Autumn	AutumnNahalTabor	NahalTabor	119.6	Ziziphus	11
1T	03.01.24	2024	Winter	WinterNahalTabor	NahalTabor		SurroundingVegetation
1T	03.01.24	2024	Winter	WinterNahalTabor	NahalTabor	0	Ziziphus	1
2T	03.01.24	2024	Winter	WinterNahalTabor	NahalTabor		SurroundingVegetation
2T	03.01.24	2024	Winter	WinterNahalTabor	NahalTabor	0	Ziziphus	0
3T	03.01.24	2024	Winter	WinterNahalTabor	NahalTabor		SurroundingVegetation
3T	03.01.24	2024	Winter	WinterNahalTabor	NahalTabor	0	Ziziphus	0
4T	03.01.24	2024	Winter	WinterNahalTabor	NahalTabor		SurroundingVegetation
4T	03.01.24	2024	Winter	WinterNahalTabor	NahalTabor	0	Ziziphus	0
5T	03.01.24	2024	Winter	WinterNahalTabor	NahalTabor		SurroundingVegetation
5T	03.01.24	2024	Winter	WinterNahalTabor	NahalTabor	0	Ziziphus	0
6T	03.01.24	2024	Winter	WinterNahalTabor	NahalTabor		SurroundingVegetation
6T	03.01.24	2024	Winter	WinterNahalTabor	NahalTabor	0	Ziziphus	0
7T	03.01.24	2024	Winter	WinterNahalTabor	NahalTabor		SurroundingVegetation
7T	03.01.24	2024	Winter	WinterNahalTabor	NahalTabor	0	Ziziphus	0
8T	03.01.24	2024	Winter	WinterNahalTabor	NahalTabor		SurroundingVegetation
8T	03.01.24	2024	Winter	WinterNahalTabor	NahalTabor	0	Ziziphus	0
9T	03.01.24	2024	Winter	WinterNahalTabor	NahalTabor		SurroundingVegetation
9T	03.01.24	2024	Winter	WinterNahalTabor	NahalTabor	0	Ziziphus	0
10T	03.01.24	2024	Winter	WinterNahalTabor	NahalTabor		SurroundingVegetation
10T	03.01.24	2024	Winter	WinterNahalTabor	NahalTabor	0	Ziziphus	0
11T	03.01.24	2024	Winter	WinterNahalTabor	NahalTabor		SurroundingVegetation
11T	03.01.24	2024	Winter	WinterNahalTabor	NahalTabor	0	Ziziphus	0
12T	03.01.24	2024	Winter	WinterNahalTabor	NahalTabor		SurroundingVegetation
12T	03.01.24	2024	Winter	WinterNahalTabor	NahalTabor	0	Ziziphus	0
13T	03.01.24	2024	Winter	WinterNahalTabor	NahalTabor		SurroundingVegetation
13T	03.01.24	2024	Winter	WinterNahalTabor	NahalTabor	0	Ziziphus	0
14T	03.01.24	2024	Winter	WinterNahalTabor	NahalTabor		SurroundingVegetation
14T	03.01.24	2024	Winter	WinterNahalTabor	NahalTabor	0	Ziziphus	0
15T	03.01.24	2024	Winter	WinterNahalTabor	NahalTabor		SurroundingVegetation
15T	03.01.24	2024	Winter	WinterNahalTabor	NahalTabor	0	Ziziphus	0
1T	15.04.24	2024	Spring	SpringNahalTabor	NahalTabor		SurroundingVegetation
1T	15.04.24	2024	Spring	SpringNahalTabor	NahalTabor	0	Ziziphus	2
2T	15.04.24	2024	Spring	SpringNahalTabor	NahalTabor		SurroundingVegetation
2T	15.04.24	2024	Spring	SpringNahalTabor	NahalTabor	0	Ziziphus	2
3T	15.04.24	2024	Spring	SpringNahalTabor	NahalTabor		SurroundingVegetation
3T	15.04.24	2024	Spring	SpringNahalTabor	NahalTabor	0	Ziziphus	0
4T	15.04.24	2024	Spring	SpringNahalTabor	NahalTabor		SurroundingVegetation
4T	15.04.24	2024	Spring	SpringNahalTabor	NahalTabor	0	Ziziphus	3
5T	15.04.24	2024	Spring	SpringNahalTabor	NahalTabor		SurroundingVegetation
5T	15.04.24	2024	Spring	SpringNahalTabor	NahalTabor	0	Ziziphus	5
6T	15.04.24	2024	Spring	SpringNahalTabor	NahalTabor		SurroundingVegetation
6T	15.04.24	2024	Spring	SpringNahalTabor	NahalTabor	0	Ziziphus	3
7T	15.04.24	2024	Spring	SpringNahalTabor	NahalTabor		SurroundingVegetation
7T	15.04.24	2024	Spring	SpringNahalTabor	NahalTabor	0	Ziziphus	0
8T	15.04.24	2024	Spring	SpringNahalTabor	NahalTabor		SurroundingVegetation
8T	15.04.24	2024	Spring	SpringNahalTabor	NahalTabor	0	Ziziphus	1
9T	15.04.24	2024	Spring	SpringNahalTabor	NahalTabor		SurroundingVegetation
9T	15.04.24	2024	Spring	SpringNahalTabor	NahalTabor	0	Ziziphus	3
10T	15.04.24	2024	Spring	SpringNahalTabor	NahalTabor		SurroundingVegetation
10T	15.04.24	2024	Spring	SpringNahalTabor	NahalTabor	0	Ziziphus	1
11T	15.04.24	2024	Spring	SpringNahalTabor	NahalTabor		SurroundingVegetation
11T	15.04.24	2024	Spring	SpringNahalTabor	NahalTabor	0	Ziziphus	2
12T	15.04.24	2024	Spring	SpringNahalTabor	NahalTabor		SurroundingVegetation
12T	15.04.24	2024	Spring	SpringNahalTabor	NahalTabor	0	Ziziphus	8
13T	15.04.24	2024	Spring	SpringNahalTabor	NahalTabor		SurroundingVegetation
13T	15.04.24	2024	Spring	SpringNahalTabor	NahalTabor	0	Ziziphus	2
14T	15.04.24	2024	Spring	SpringNahalTabor	NahalTabor		SurroundingVegetation
14T	15.04.24	2024	Spring	SpringNahalTabor	NahalTabor	0	Ziziphus	11
15T	15.04.24	2024	Spring	SpringNahalTabor	NahalTabor		SurroundingVegetation
15T	15.04.24	2024	Spring	SpringNahalTabor	NahalTabor	0	Ziziphus	13
1T	30.07.24	2024	Summer	SummerNahalTabor	NahalTabor		SurroundingVegetation
1T	30.07.24	2024	Summer	SummerNahalTabor	NahalTabor	201.6	Ziziphus	0
2T	30.07.24	2024	Summer	SummerNahalTabor	NahalTabor		SurroundingVegetation
2T	30.07.24	2024	Summer	SummerNahalTabor	NahalTabor	65	Ziziphus	7
3T	30.07.24	2024	Summer	SummerNahalTabor	NahalTabor		SurroundingVegetation
3T	30.07.24	2024	Summer	SummerNahalTabor	NahalTabor	316.2	Ziziphus	45
4T	30.07.24	2024	Summer	SummerNahalTabor	NahalTabor		SurroundingVegetation
4T	30.07.24	2024	Summer	SummerNahalTabor	NahalTabor	62.4	Ziziphus	76
5T	30.07.24	2024	Summer	SummerNahalTabor	NahalTabor		SurroundingVegetation
5T	30.07.24	2024	Summer	SummerNahalTabor	NahalTabor	11.2	Ziziphus	50
6T	30.07.24	2024	Summer	SummerNahalTabor	NahalTabor		SurroundingVegetation
6T	30.07.24	2024	Summer	SummerNahalTabor	NahalTabor	45.6	Ziziphus	90
7T	30.07.24	2024	Summer	SummerNahalTabor	NahalTabor		SurroundingVegetation
7T	30.07.24	2024	Summer	SummerNahalTabor	NahalTabor	90	Ziziphus	77
8T	30.07.24	2024	Summer	SummerNahalTabor	NahalTabor		SurroundingVegetation
8T	30.07.24	2024	Summer	SummerNahalTabor	NahalTabor	222.2	Ziziphus	23
9T	30.07.24	2024	Summer	SummerNahalTabor	NahalTabor		SurroundingVegetation
9T	30.07.24	2024	Summer	SummerNahalTabor	NahalTabor	79.8	Ziziphus	27
10T	30.07.24	2024	Summer	SummerNahalTabor	NahalTabor		SurroundingVegetation
10T	30.07.24	2024	Summer	SummerNahalTabor	NahalTabor	163.2	Ziziphus	6
11T	30.07.24	2024	Summer	SummerNahalTabor	NahalTabor		SurroundingVegetation
11T	30.07.24	2024	Summer	SummerNahalTabor	NahalTabor	12	Ziziphus	118
12T	30.07.24	2024	Summer	SummerNahalTabor	NahalTabor		SurroundingVegetation
12T	30.07.24	2024	Summer	SummerNahalTabor	NahalTabor	180	Ziziphus	46
13T	30.07.24	2024	Summer	SummerNahalTabor	NahalTabor		SurroundingVegetation
13T	30.07.24	2024	Summer	SummerNahalTabor	NahalTabor	76.5	Ziziphus	18
14T	30.07.24	2024	Summer	SummerNahalTabor	NahalTabor		SurroundingVegetation
14T	30.07.24	2024	Summer	SummerNahalTabor	NahalTabor	24	Ziziphus	26
15T	30.07.24	2024	Summer	SummerNahalTabor	NahalTabor		SurroundingVegetation
15T	30.07.24	2024	Summer	SummerNahalTabor	NahalTabor	458.2	Ziziphus	58
1R	22.07.24	2024	Summer	SummerRashafem	Rashafem		SurroundingVegetation
1R	22.07.24	2024	Summer	SummerRashafem	Rashafem	7.2	Ziziphus	37
2R	22.07.24	2024	Summer	SummerRashafem	Rashafem		SurroundingVegetation
2R	22.07.24	2024	Summer	SummerRashafem	Rashafem	8.4	Ziziphus	27
3R	22.07.24	2024	Summer	SummerRashafem	Rashafem		SurroundingVegetation
3E	22.07.24	2024	Summer	SummerRashafem	Rashafem	7.2	Ziziphus	5
4R	22.07.24	2024	Summer	SummerRashafem	Rashafem		SurroundingVegetation
4R	22.07.24	2024	Summer	SummerRashafem	Rashafem	5.6	Ziziphus	23
5R	22.07.24	2024	Summer	SummerRashafem	Rashafem		SurroundingVegetation
5R	22.07.24	2024	Summer	SummerRashafem	Rashafem	20.4	Ziziphus	27
6R	22.07.24	2024	Summer	SummerRashafem	Rashafem		SurroundingVegetation
6R	22.07.24	2024	Summer	SummerRashafem	Rashafem	72	Ziziphus	8
7R	22.07.24	2024	Summer	SummerRashafem	Rashafem		SurroundingVegetation
7R	22.07.24	2024	Summer	SummerRashafem	Rashafem	104	Ziziphus	1
8R	22.07.24	2024	Summer	SummerRashafem	Rashafem		SurroundingVegetation
8R	22.07.24	2024	Summer	SummerRashafem	Rashafem	90	Ziziphus	4
9R	22.07.24	2024	Summer	SummerRashafem	Rashafem		SurroundingVegetation
9R	22.07.24	2024	Summer	SummerRashafem	Rashafem	100.8	Ziziphus	3
10R	22.07.24	2024	Summer	SummerRashafem	Rashafem		SurroundingVegetation
10R	22.07.24	2024	Summer	SummerRashafem	Rashafem	81	Ziziphus	13
11R	22.07.24	2024	Summer	SummerRashafem	Rashafem		SurroundingVegetation
11R	22.07.25	2025	Summer	SummerRashafem	Rashafem	70.2	Ziziphus	19
12R	22.07.24	2024	Summer	SummerRashafem	Rashafem		SurroundingVegetation
12R	22.07.24	2024	Summer	SummerRashafem	Rashafem	0	Ziziphus	6
12R	22.07.24	2024	Summer	SummerRashafem	Rashafem		SurroundingVegetation
13R	22.07.24	2024	Summer	SummerRashafem	Rashafem	0	Ziziphus	32
13R	22.07.24	2024	Summer	SummerRashafem	Rashafem		SurroundingVegetation
14R	22.07.24	2024	Summer	SummerRashafem	Rashafem	0	Ziziphus	20
14R	22.07.24	2024	Summer	SummerRashafem	Rashafem		SurroundingVegetation
15R	22.07.24	2024	Summer	SummerRashafem	Rashafem	0	Ziziphus	4
15R	22.07.24	2024	Summer	SummerRashafem	Rashafem		SurroundingVegetation
1T	22.11.24	2024	Autumn	AutumnNahalTabor	NahalTabor	285	Ziziphus	1
1T	22.11.24	2024	Autumn	AutumnNahalTabor	NahalTabor		SurroundingVegetation
2T	22.11.24	2024	Autumn	AutumnNahalTabor	NahalTabor	4	Ziziphus	3
2T	22.11.24	2024	Autumn	AutumnNahalTabor	NahalTabor		SurroundingVegetation
3T	22.11.24	2024	Autumn	AutumnNahalTabor	NahalTabor	17	Ziziphus	10
3T	22.11.24	2024	Autumn	AutumnNahalTabor	NahalTabor		SurroundingVegetation
4T	22.11.24	2024	Autumn	AutumnNahalTabor	NahalTabor	23.8	Ziziphus	1
4T	22.11.24	2024	Autumn	AutumnNahalTabor	NahalTabor		SurroundingVegetation
5T	22.11.24	2024	Autumn	AutumnNahalTabor	NahalTabor	0	Ziziphus	3
5T	22.11.24	2024	Autumn	AutumnNahalTabor	NahalTabor		SurroundingVegetation
6T	22.11.24	2024	Autumn	AutumnNahalTabor	NahalTabor	26.4	Ziziphus	0
6T	22.11.24	2024	Autumn	AutumnNahalTabor	NahalTabor		SurroundingVegetation
7T	22.11.24	2024	Autumn	AutumnNahalTabor	NahalTabor	18.2	Ziziphus	6
7T	22.11.24	2024	Autumn	AutumnNahalTabor	NahalTabor		SurroundingVegetation
8T	22.11.24	2024	Autumn	AutumnNahalTabor	NahalTabor	9	Ziziphus	3
8T	22.11.24	2024	Autumn	AutumnNahalTabor	NahalTabor		SurroundingVegetation
9T	22.11.24	2024	Autumn	AutumnNahalTabor	NahalTabor	4.8	Ziziphus	5
9T	22.11.24	2024	Autumn	AutumnNahalTabor	NahalTabor		SurroundingVegetation
10T	22.11.24	2024	Autumn	AutumnNahalTabor	NahalTabor	0	Ziziphus	1
10T	22.11.24	2024	Autumn	AutumnNahalTabor	NahalTabor		SurroundingVegetation
11T	22.11.24	2024	Autumn	AutumnNahalTabor	NahalTabor	7	Ziziphus	0
11T	22.11.24	2024	Autumn	AutumnNahalTabor	NahalTabor		SurroundingVegetation
12T	22.11.24	2024	Autumn	AutumnNahalTabor	NahalTabor	54	Ziziphus	11
12T	22.11.24	2024	Autumn	AutumnNahalTabor	NahalTabor		SurroundingVegetation
13T	22.11.24	2024	Autumn	AutumnNahalTabor	NahalTabor	90	Ziziphus	7
13T	22.11.24	2024	Autumn	AutumnNahalTabor	NahalTabor		SurroundingVegetation
14T	22.11.24	2024	Autumn	AutumnNahalTabor	NahalTabor	0	Ziziphus	4
14T	22.11.24	2024	Autumn	AutumnNahalTabor	NahalTabor		SurroundingVegetation
15T	22.11.24	2024	Autumn	AutumnNahalTabor	NahalTabor	0	Ziziphus	1
15T	22.11.24	2024	Autumn	AutumnNahalTabor	NahalTabor		SurroundingVegetation
1R	25.11.24	2024	Autumn	AutumnRashafem	Rashafem	532.8	Ziziphus	2
1R	25.11.24	2024	Autumn	AutumnRashafem	Rashafem		SurroundingVegetation
2R	25.11.24	2024	Autumn	AutumnRashafem	Rashafem	5	Ziziphus	5
2R	25.11.24	2024	Autumn	AutumnRashafem	Rashafem		SurroundingVegetation
3R	25.11.24	2024	Autumn	AutumnRashafem	Rashafem	26	Ziziphus	19
3R	25.11.24	2024	Autumn	AutumnRashafem	Rashafem		SurroundingVegetation
4R	25.11.24	2024	Autumn	AutumnRashafem	Rashafem	52.8	Ziziphus	22
4R	25.11.24	2024	Autumn	AutumnRashafem	Rashafem		SurroundingVegetation
5R	25.11.24	2024	Autumn	AutumnRashafem	Rashafem	34	Ziziphus	14
5R	25.11.24	2024	Autumn	AutumnRashafem	Rashafem		SurroundingVegetation
6R	25.11.24	2024	Autumn	AutumnRashafem	Rashafem	139.2	Ziziphus	13
6R	25.11.24	2024	Autumn	AutumnRashafem	Rashafem		SurroundingVegetation
7R	25.11.24	2024	Autumn	AutumnRashafem	Rashafem	78	Ziziphus	9
7R	25.11.24	2024	Autumn	AutumnRashafem	Rashafem		SurroundingVegetation
8R	25.11.24	2024	Autumn	AutumnRashafem	Rashafem	34	Ziziphus	7
8R	25.11.24	2024	Autumn	AutumnRashafem	Rashafem		SurroundingVegetation
9R	25.11.24	2024	Autumn	AutumnRashafem	Rashafem	48	Ziziphus	6
9R	25.11.24	2024	Autumn	AutumnRashafem	Rashafem		SurroundingVegetation
10R	25.11.24	2024	Autumn	AutumnRashafem	Rashafem	57.2	Ziziphus	8
10R	25.11.24	2024	Autumn	AutumnRashafem	Rashafem		SurroundingVegetation
11R	25.11.23	2024	Autumn	AutumnRashafem	Rashafem	19.2	Ziziphus	7
11R	25.11.25	2024	Autumn	AutumnRashafem	Rashafem		SurroundingVegetation
12R	25.11.24	2024	Autumn	AutumnRashafem	Rashafem	132	Ziziphus	25
12R	25.11.24	2024	Autumn	AutumnRashafem	Rashafem		SurroundingVegetation
13R	25.11.24	2024	Autumn	AutumnRashafem	Rashafem	16	Ziziphus	24
13R	25.11.24	2024	Autumn	AutumnRashafem	Rashafem		SurroundingVegetation
14R	25.11.24	2024	Autumn	AutumnRashafem	Rashafem	66.6	Ziziphus	13
14R	25.11.24	2024	Autumn	AutumnRashafem	Rashafem		SurroundingVegetation
15R	25.11.24	2024	Autumn	AutumnRashafem	Rashafem	42	Ziziphus	5
15R	25.11.24	2024	Autumn	AutumnRashafem	Rashafem		SurroundingVegetation
1T	10.02.25	2025	Winter	WinterNahalTabor	NahalTabor	0	Ziziphus	0
1T	10.02.25	2025	Winter	WinterNahalTabor	NahalTabor		SurroundingVegetation
2T	10.02.25	2025	Winter	WinterNahalTabor	NahalTabor	0	Ziziphus	0
2T	10.02.25	2025	Winter	WinterNahalTabor	NahalTabor		SurroundingVegetation
3T	10.02.25	2025	Winter	WinterNahalTabor	NahalTabor	0	Ziziphus	0
3T	10.02.25	2025	Winter	WinterNahalTabor	NahalTabor		SurroundingVegetation
4T	10.02.25	2025	Winter	WinterNahalTabor	NahalTabor	0	Ziziphus	0
4T	10.02.25	2025	Winter	WinterNahalTabor	NahalTabor		SurroundingVegetation
5T	10.02.25	2025	Winter	WinterNahalTabor	NahalTabor	0	Ziziphus	0
5T	10.02.25	2025	Winter	WinterNahalTabor	NahalTabor		SurroundingVegetation
6T	10.02.25	2025	Winter	WinterNahalTabor	NahalTabor	0	Ziziphus	0
6T	10.02.25	2025	Winter	WinterNahalTabor	NahalTabor		SurroundingVegetation
7T	10.02.25	2025	Winter	WinterNahalTabor	NahalTabor	0	Ziziphus	0
7T	10.02.25	2025	Winter	WinterNahalTabor	NahalTabor		SurroundingVegetation
8T	10.02.25	2025	Winter	WinterNahalTabor	NahalTabor	0	Ziziphus	0
8T	10.02.25	2025	Winter	WinterNahalTabor	NahalTabor		SurroundingVegetation
9T	10.02.25	2025	Winter	WinterNahalTabor	NahalTabor	0	Ziziphus	0
9T	10.02.25	2025	Winter	WinterNahalTabor	NahalTabor		SurroundingVegetation
10T	10.02.25	2025	Winter	WinterNahalTabor	NahalTabor	0	Ziziphus	0
10T	10.02.25	2025	Winter	WinterNahalTabor	NahalTabor		SurroundingVegetation
11T	10.02.25	2025	Winter	WinterNahalTabor	NahalTabor	0	Ziziphus	0
11T	10.02.25	2025	Winter	WinterNahalTabor	NahalTabor		SurroundingVegetation
12T	10.02.25	2025	Winter	WinterNahalTabor	NahalTabor	0	Ziziphus	0
12T	10.02.25	2025	Winter	WinterNahalTabor	NahalTabor		SurroundingVegetation
13T	10.02.25	2025	Winter	WinterNahalTabor	NahalTabor	0	Ziziphus	0
13T	10.02.25	2025	Winter	WinterNahalTabor	NahalTabor		SurroundingVegetation
14T	10.02.25	2025	Winter	WinterNahalTabor	NahalTabor	0	Ziziphus	0
14T	10.02.25	2025	Winter	WinterNahalTabor	NahalTabor		SurroundingVegetation
15T	10.02.25	2025	Winter	WinterNahalTabor	NahalTabor	0	Ziziphus	0
15T	10.02.25	2025	Winter	WinterNahalTabor	NahalTabor		SurroundingVegetation
1R	03.02.25	2025	Winter	WinterRashafem	Rashafem	0	Ziziphus	1
1R	03.02.25	2025	Winter	WinterRashafem	Rashafem		SurroundingVegetation
2R	03.02.25	2025	Winter	WinterRashafem	Rashafem	0	Ziziphus	2
2R	03.02.25	2025	Winter	WinterRashafem	Rashafem		SurroundingVegetation
3R	03.02.25	2025	Winter	WinterRashafem	Rashafem	0	Ziziphus	1
3R	03.02.25	2025	Winter	WinterRashafem	Rashafem		SurroundingVegetation
4R	03.02.25	2025	Winter	WinterRashafem	Rashafem	0	Ziziphus	2
4R	03.02.25	2025	Winter	WinterRashafem	Rashafem		SurroundingVegetation
5R	03.02.25	2025	Winter	WinterRashafem	Rashafem	0	Ziziphus	2
5R	03.02.25	2025	Winter	WinterRashafem	Rashafem		SurroundingVegetation
6R	03.02.25	2025	Winter	WinterRashafem	Rashafem	0	Ziziphus	0
6R	03.02.25	2025	Winter	WinterRashafem	Rashafem		SurroundingVegetation
7R	03.02.25	2025	Winter	WinterRashafem	Rashafem	0	Ziziphus	3
7R	03.02.25	2025	Winter	WinterRashafem	Rashafem		SurroundingVegetation
8R	03.02.25	2025	Winter	WinterRashafem	Rashafem	0	Ziziphus	0
8R	03.02.25	2025	Winter	WinterRashafem	Rashafem		SurroundingVegetation
9R	03.02.25	2025	Winter	WinterRashafem	Rashafem	0	Ziziphus	1
9R	03.02.25	2025	Winter	WinterRashafem	Rashafem		SurroundingVegetation
10R	03.02.25	2025	Winter	WinterRashafem	Rashafem	0	Ziziphus	0
10R	03.02.25	2025	Winter	WinterRashafem	Rashafem		SurroundingVegetation
11R	03.02.25	2025	Winter	WinterRashafem	Rashafem	0	Ziziphus	1
11R	03.02.25	2025	Winter	WinterRashafem	Rashafem		SurroundingVegetation
12R	03.02.25	2025	Winter	WinterRashafem	Rashafem		Ziziphus	0
12R	03.02.25	2025	Winter	WinterRashafem	Rashafem		SurroundingVegetation
13R	03.02.25	2025	Winter	WinterRashafem	Rashafem	0	Ziziphus	2
13R	03.02.25	2025	Winter	WinterRashafem	Rashafem		SurroundingVegetation
14R	03.02.25	2025	Winter	WinterRashafem	Rashafem	0	Ziziphus	1
14R	03.02.25	2025	Winter	WinterRashafem	Rashafem		SurroundingVegetation
15R	03.02.25	2025	Winter	WinterRashafem	Rashafem	0	Ziziphus	0
15R	03.02.25	2025	Winter	WinterRashafem	Rashafem		SurroundingVegetation
1T	14.04.25	2025	Spring	SpringNahalTabor	NahalTabor	0	Ziziphus	0
1T	14.04.25	2025	Spring	SpringNahalTabor	NahalTabor		SurroundingVegetation	2
2T	14.04.25	2025	Spring	SpringNahalTabor	NahalTabor	0	Ziziphus	0
2T	14.04.25	2025	Spring	SpringNahalTabor	NahalTabor		SurroundingVegetation	0
3T	14.04.25	2025	Spring	SpringNahalTabor	NahalTabor	0	Ziziphus	0
3T	14.04.25	2025	Spring	SpringNahalTabor	NahalTabor		SurroundingVegetation	0
4T	14.04.25	2025	Spring	SpringNahalTabor	NahalTabor	0	Ziziphus	0
4T	14.04.25	2025	Spring	SpringNahalTabor	NahalTabor		SurroundingVegetation	0
5T	14.04.25	2025	Spring	SpringNahalTabor	NahalTabor	0	Ziziphus	1
5T	14.04.25	2025	Spring	SpringNahalTabor	NahalTabor		SurroundingVegetation	0
6T	14.04.25	2025	Spring	SpringNahalTabor	NahalTabor	0	Ziziphus	3
6T	14.04.25	2025	Spring	SpringNahalTabor	NahalTabor		SurroundingVegetation	0
7T	14.04.25	2025	Spring	SpringNahalTabor	NahalTabor	0	Ziziphus	0
7T	14.04.25	2025	Spring	SpringNahalTabor	NahalTabor		SurroundingVegetation	1
8T	14.04.25	2025	Spring	SpringNahalTabor	NahalTabor	0	Ziziphus	0
8T	14.04.25	2025	Spring	SpringNahalTabor	NahalTabor		SurroundingVegetation	0
9T	14.04.25	2025	Spring	SpringNahalTabor	NahalTabor	0	Ziziphus	0
9T	14.04.25	2025	Spring	SpringNahalTabor	NahalTabor		SurroundingVegetation	0
10T	14.04.25	2025	Spring	SpringNahalTabor	NahalTabor	0	Ziziphus	0
10T	14.04.25	2025	Spring	SpringNahalTabor	NahalTabor		SurroundingVegetation	1
11T	14.04.25	2025	Spring	SpringNahalTabor	NahalTabor	0	Ziziphus	1
11T	14.04.25	2025	Spring	SpringNahalTabor	NahalTabor		SurroundingVegetation	0
12T	14.04.25	2025	Spring	SpringNahalTabor	NahalTabor	0	Ziziphus	2
12T	14.04.25	2025	Spring	SpringNahalTabor	NahalTabor		SurroundingVegetation	0
13T	14.04.25	2025	Spring	SpringNahalTabor	NahalTabor	0	Ziziphus	0
13T	14.04.25	2025	Spring	SpringNahalTabor	NahalTabor		SurroundingVegetation	0
14T	14.04.25	2025	Spring	SpringNahalTabor	NahalTabor	0	Ziziphus	3
14T	14.04.25	2025	Spring	SpringNahalTabor	NahalTabor		SurroundingVegetation	4
15T	14.04.25	2025	Spring	SpringNahalTabor	NahalTabor	0	Ziziphus	2
15T	14.04.25	2025	Spring	SpringNahalTabor	NahalTabor		SurroundingVegetation	0
1R	23.04.25	2025	Spring	SpringRashafem	Rashafem	0	Ziziphus	6
1R	23.04.25	2025	Spring	SpringRashafem	Rashafem		SurroundingVegetation	2
2R	23.04.25	2025	Spring	SpringRashafem	Rashafem	0	Ziziphus	2
2R	23.04.25	2025	Spring	SpringRashafem	Rashafem		SurroundingVegetation	3
3R	23.04.25	2025	Spring	SpringRashafem	Rashafem	0	Ziziphus	3
3R	23.04.25	2025	Spring	SpringRashafem	Rashafem		SurroundingVegetation	3
4R	23.04.25	2025	Spring	SpringRashafem	Rashafem	0	Ziziphus	2
4R	23.04.25	2025	Spring	SpringRashafem	Rashafem		SurroundingVegetation	1
5R	23.04.25	2025	Spring	SpringRashafem	Rashafem	0	Ziziphus	5
5R	23.04.25	2025	Spring	SpringRashafem	Rashafem		SurroundingVegetation	6
6R	23.04.25	2025	Spring	SpringRashafem	Rashafem	0	Ziziphus	7
6R	23.04.25	2025	Spring	SpringRashafem	Rashafem		SurroundingVegetation	6
7R	23.04.25	2025	Spring	SpringRashafem	Rashafem	0	Ziziphus	9
7R	23.04.25	2025	Spring	SpringRashafem	Rashafem		SurroundingVegetation	8
8R	23.04.25	2025	Spring	SpringRashafem	Rashafem	0	Ziziphus	5
8R	23.04.25	2025	Spring	SpringRashafem	Rashafem		SurroundingVegetation	4
9R	23.04.25	2025	Spring	SpringRashafem	Rashafem	0	Ziziphus	7
9R	23.04.25	2025	Spring	SpringRashafem	Rashafem		SurroundingVegetation	2
10R	23.04.25	2025	Spring	SpringRashafem	Rashafem	0	Ziziphus	6
10R	23.04.25	2025	Spring	SpringRashafem	Rashafem		SurroundingVegetation	6
11R	23.04.25	2025	Spring	SpringRashafem	Rashafem	0	Ziziphus	1
11R	23.04.25	2025	Spring	SpringRashafem	Rashafem		SurroundingVegetation	0
12R	23.04.25	2025	Spring	SpringRashafem	Rashafem	0	Ziziphus	1
12R	23.04.25	2025	Spring	SpringRashafem	Rashafem		SurroundingVegetation	0
13R	23.04.25	2025	Spring	SpringRashafem	Rashafem	0	Ziziphus	13
13R	23.04.25	2025	Spring	SpringRashafem	Rashafem		SurroundingVegetation	2
14R	23.04.25	2025	Spring	SpringRashafem	Rashafem	0	Ziziphus	0
14R	23.04.25	2025	Spring	SpringRashafem	Rashafem		SurroundingVegetation	0
15R	23.04.25	2025	Spring	SpringRashafem	Rashafem	0	Ziziphus	0
15R	23.04.25	2025	Spring	SpringRashafem	Rashafem		SurroundingVegetation	1
1T	28.7.25	2025	Summer	SummerNahalTabor	NahalTabor	436.8	Ziziphus	0
1T	28.7.25	2025	Summer	SummerNahalTabor	NahalTabor		SurroundingVegetation	0
2T	28.7.25	2025	Summer	SummerNahalTabor	NahalTabor	15	Ziziphus	0
2T	28.7.25	2025	Summer	SummerNahalTabor	NahalTabor		SurroundingVegetation	0
3T	28.7.25	2025	Summer	SummerNahalTabor	NahalTabor	0	Ziziphus	8
3T	28.7.25	2025	Summer	SummerNahalTabor	NahalTabor		SurroundingVegetation	1
4T	28.7.25	2025	Summer	SummerNahalTabor	NahalTabor	26.4	Ziziphus	0
4T	28.7.25	2025	Summer	SummerNahalTabor	NahalTabor		SurroundingVegetation	4
5T	28.7.25	2025	Summer	SummerNahalTabor	NahalTabor	0	Ziziphus	2
5T	28.7.25	2025	Summer	SummerNahalTabor	NahalTabor		SurroundingVegetation	2
6T	28.7.25	2025	Summer	SummerNahalTabor	NahalTabor	268.8	Ziziphus	6
6T	28.7.25	2025	Summer	SummerNahalTabor	NahalTabor		SurroundingVegetation	2
7T	28.7.25	2025	Summer	SummerNahalTabor	NahalTabor	348	Ziziphus	3
7T	28.7.25	2025	Summer	SummerNahalTabor	NahalTabor		SurroundingVegetation	1
8T	28.7.25	2025	Summer	SummerNahalTabor	NahalTabor	56	Ziziphus	7
8T	28.7.25	2025	Summer	SummerNahalTabor	NahalTabor		SurroundingVegetation	1
9T	28.7.25	2025	Summer	SummerNahalTabor	NahalTabor	0	Ziziphus	5
9T	28.7.25	2025	Summer	SummerNahalTabor	NahalTabor		SurroundingVegetation	0
10T	28.7.25	2025	Summer	SummerNahalTabor	NahalTabor	1.4	Ziziphus	0
10T	28.7.25	2025	Summer	SummerNahalTabor	NahalTabor		SurroundingVegetation	0
11T	28.7.25	2025	Summer	SummerNahalTabor	NahalTabor	0.2	Ziziphus	4
11T	28.7.25	2025	Summer	SummerNahalTabor	NahalTabor		SurroundingVegetation	1
12T	28.7.25	2025	Summer	SummerNahalTabor	NahalTabor	540	Ziziphus	2
12T	28.7.25	2025	Summer	SummerNahalTabor	NahalTabor		SurroundingVegetation	0
13T	28.7.25	2025	Summer	SummerNahalTabor	NahalTabor	23.8	Ziziphus	3
13T	28.7.25	2025	Summer	SummerNahalTabor	NahalTabor		SurroundingVegetation	0
14T	28.7.25	2025	Summer	SummerNahalTabor	NahalTabor	288	Ziziphus	0
14T	28.7.25	2025	Summer	SummerNahalTabor	NahalTabor		SurroundingVegetation	0
15T	28.7.25	2025	Summer	SummerNahalTabor	NahalTabor	0	Ziziphus	7
15T	28.7.25	2025	Summer	SummerNahalTabor	NahalTabor		SurroundingVegetation	1
1R	04.08.25	2025	Summer	SummerRashafem	Rashafem	153	Ziziphus	9
1R	04.08.25	2025	Summer	SummerRashafem	Rashafem		SurroundingVegetation	0
2R	04.08.25	2025	Summer	SummerRashafem	Rashafem	176	Ziziphus	11
2R	04.08.25	2025	Summer	SummerRashafem	Rashafem		SurroundingVegetation	1
3R	04.08.25	2025	Summer	SummerRashafem	Rashafem		SurroundingVegetation	0
3R	04.08.25	2025	Summer	SummerRashafem	Rashafem	60	Ziziphus	21
4R	04.08.25	2025	Summer	SummerRashafem	Rashafem		SurroundingVegetation	0
4R	04.08.25	2025	Summer	SummerRashafem	Rashafem	308	Ziziphus	5
2	04.08.25	2025	Summer	SummerRashafem	Rashafem		SurroundingVegetation	2
5R	04.08.25	2025	Summer	SummerRashafem	Rashafem	21	Ziziphus	2
6R	04.08.25	2025	Summer	SummerRashafem	Rashafem		SurroundingVegetation	0
6R	04.08.25	2025	Summer	SummerRashafem	Rashafem	150.8	Ziziphus	5
7R	04.08.25	2025	Summer	SummerRashafem	Rashafem		SurroundingVegetation	0
7R	04.08.25	2025	Summer	SummerRashafem	Rashafem	235.6	Ziziphus	4
8R	04.08.25	2025	Summer	SummerRashafem	Rashafem		SurroundingVegetation	0
8R	04.08.25	2025	Summer	SummerRashafem	Rashafem	252	Ziziphus	4
9R	04.08.25	2025	Summer	SummerRashafem	Rashafem		SurroundingVegetation	0
9R	04.08.25	2025	Summer	SummerRashafem	Rashafem	0	Ziziphus	15
10R	04.08.25	2025	Summer	SummerRashafem	Rashafem		SurroundingVegetation	0
10R	04.08.25	2025	Summer	SummerRashafem	Rashafem	361.8	Ziziphus	6
11R	04.08.25	2025	Summer	SummerRashafem	Rashafem		SurroundingVegetation	2
11R	04.08.25	2025	Summer	SummerRashafem	Rashafem	200.2	Ziziphus	2
12R	04.08.25	2025	Summer	SummerRashafem	Rashafem		SurroundingVegetation	4
12R	04.08.25	2025	Summer	SummerRashafem	Rashafem	133	Ziziphus	1
13R	04.08.25	2025	Summer	SummerRashafem	Rashafem		SurroundingVegetation	1
13R	04.08.25	2025	Summer	SummerRashafem	Rashafem	1248	Ziziphus	12
14R	04.08.25	2025	Summer	SummerRashafem	Rashafem		SurroundingVegetation	0
14R	04.08.25	2025	Summer	SummerRashafem	Rashafem	0	Ziziphus	1
15R	04.08.25	2025	Summer	SummerRashafem	Rashafem		SurroundingVegetation	3
15R	04.08.25	2025	Summer	SummerRashafem	Rashafem	280	Ziziphus	4
1K	29.07.24	2024	Summer	SummerKhelid	Khelid	92.8	Ziziphus	13
1K	29.07.24	2024	Summer	SummerKhelid	Khelid		SurroundingVegetation
2K	29.07.24	2024	Summer	SummerKhelid	Khelid	134.4	Ziziphus	6
2K	29.07.24	2024	Summer	SummerKhelid	Khelid		SurroundingVegetation
3K	29.07.24	2024	Summer	SummerKhelid	Khelid	272	Ziziphus	9
3K	29.07.24	2024	Summer	SummerKhelid	Khelid		SurroundingVegetation
4K	29.07.24	2024	Summer	SummerKhelid	Khelid	1014	Ziziphus	9
4K	29.07.24	2024	Summer	SummerKhelid	Khelid		SurroundingVegetation
5K	29.07.24	2024	Summer	SummerKhelid	Khelid	177.6	Ziziphus	24
5K	29.07.24	2024	Summer	SummerKhelid	Khelid		SurroundingVegetation
6K	29.07.24	2024	Summer	SummerKhelid	Khelid	529.2	Ziziphus	12
6K	29.07.24	2024	Summer	SummerKhelid	Khelid		SurroundingVegetation
7K	29.07.24	2024	Summer	SummerKhelid	Khelid	437	Ziziphus	10
7K	29.07.24	2024	Summer	SummerKhelid	Khelid		SurroundingVegetation
8K	29.07.24	2024	Summer	SummerKhelid	Khelid	24	Ziziphus	0
8K	29.07.24	2024	Summer	SummerKhelid	Khelid		SurroundingVegetation
9K	29.07.24	2024	Summer	SummerKhelid	Khelid	0.8	Ziziphus	13
9K	29.07.24	2024	Summer	SummerKhelid	Khelid		SurroundingVegetation
10K	29.07.24	2024	Summer	SummerKhelid	Khelid	25.2	Ziziphus	1
10K	29.07.24	2024	Summer	SummerKhelid	Khelid		SurroundingVegetation
11K	29.07.24	2024	Summer	SummerKhelid	Khelid	12	Ziziphus	5
11K	29.07.24	2024	Summer	SummerKhelid	Khelid		SurroundingVegetation
12K	29.07.24	2024	Summer	SummerKhelid	Khelid	180.4	Ziziphus	16
12K	29.07.24	2024	Summer	SummerKhelid	Khelid		SurroundingVegetation
13K	29.07.24	2024	Summer	SummerKhelid	Khelid	128.8	Ziziphus	24
13K	29.07.24	2024	Summer	SummerKhelid	Khelid		SurroundingVegetation
14K	29.07.24	2024	Summer	SummerKhelid	Khelid	192	Ziziphus	9
14K	29.07.24	2024	Summer	SummerKhelid	Khelid		SurroundingVegetation
15K	29.07.24	2024	Summer	SummerKhelid	Khelid	91.2	Ziziphus	8
15K	29.07.24	2024	Summer	SummerKhelid	Khelid		SurroundingVegetation
1TZ	22.07.24	2024	Summer	SummerTertTze	TertTze	97.2	Ziziphus	12
1TZ	22.07.24	2024	Summer	SummerTertTze	TertTze		SurroundingVegetation
2TZ	22.07.24	2024	Summer	SummerTertTze	TertTze	108	Ziziphus	9
2TZ	22.07.24	2024	Summer	SummerTertTze	TertTze		SurroundingVegetation
3TZ	22.07.24	2024	Summer	SummerTertTze	TertTze	0	Ziziphus	76
3TZ	22.07.24	2024	Summer	SummerTertTze	TertTze		SurroundingVegetation
4TZ	22.07.24	2024	Summer	SummerTertTze	TertTze	0	Ziziphus	8
4TZ	22.07.24	2024	Summer	SummerTertTze	TertTze		SurroundingVegetation
5TZ	22.07.24	2024	Summer	SummerTertTze	TertTze	57.6	Ziziphus	18
5TZ	22.07.24	2024	Summer	SummerTertTze	TertTze		SurroundingVegetation
6TZ	22.07.24	2024	Summer	SummerTertTze	TertTze	0	Ziziphus	61
6TZ	22.07.24	2024	Summer	SummerTertTze	TertTze		SurroundingVegetation
7TZ	22.07.24	2024	Summer	SummerTertTze	TertTze	0	Ziziphus	31
7TZ	22.07.24	2024	Summer	SummerTertTze	TertTze		SurroundingVegetation
8TZ	22.07.24	2024	Summer	SummerTertTze	TertTze	351	Ziziphus	34
8TZ	22.07.24	2024	Summer	SummerTertTze	TertTze		SurroundingVegetation
9TZ	22.07.24	2024	Summer	SummerTertTze	TertTze	273.6	Ziziphus	35
9TZ	22.07.24	2024	Summer	SummerTertTze	TertTze		SurroundingVegetation
10TZ	22.07.24	2024	Summer	SummerTertTze	TertTze	78	Ziziphus	52
10TZ	22.07.24	2024	Summer	SummerTertTze	TertTze		SurroundingVegetation
11TZ	22.07.24	2024	Summer	SummerTertTze	TertTze	60	Ziziphus	57
11TZ	22.07.24	2024	Summer	SummerTertTze	TertTze		SurroundingVegetation
12TZ	22.07.24	2024	Summer	SummerTertTze	TertTze	117.6	Ziziphus	45
12TZ	22.07.24	2024	Summer	SummerTertTze	TertTze		SurroundingVegetation
13TZ	22.07.24	2024	Summer	SummerTertTze	TertTze	0	Ziziphus	47
13TZ	22.07.24	2024	Summer	SummerTertTze	TertTze		SurroundingVegetation
14TZ	22.07.24	2024	Summer	SummerTertTze	TertTze	48.6	Ziziphus	18
14TZ	22.07.24	2024	Summer	SummerTertTze	TertTze		SurroundingVegetation
15TZ	22.07.24	2024	Summer	SummerTertTze	TertTze	32.4	Ziziphus	7
15TZ	22.07.24	2024	Summer	SummerTertTze	TertTze		SurroundingVegetation
1K	11.08.25	2025	Summer	SummerKhelid	Khelid	58.24	Ziziphus	12
1K	11.08.25	2025	Summer	SummerKhelid	Khelid		SurroundingVegetation	0
2K	11.08.25	2025	Summer	SummerKhelid	Khelid	0	Ziziphus	4
2K	11.08.25	2025	Summer	SummerKhelid	Khelid		SurroundingVegetation	0
3K	11.08.25	2025	Summer	SummerKhelid	Khelid	18	Ziziphus	7
3K	11.08.25	2025	Summer	SummerKhelid	Khelid		SurroundingVegetation	0
4K	11.08.25	2025	Summer	SummerKhelid	Khelid	50.4	Ziziphus	7
4K	11.08.25	2025	Summer	SummerKhelid	Khelid		SurroundingVegetation	0
5K	11.08.25	2025	Summer	SummerKhelid	Khelid	74.88	Ziziphus	2
5K	11.08.25	2025	Summer	SummerKhelid	Khelid		SurroundingVegetation	0
6K	11.08.25	2025	Summer	SummerKhelid	Khelid	50.16	Ziziphus	10
6K	11.08.25	2025	Summer	SummerKhelid	Khelid		SurroundingVegetation	0
7K	11.08.25	2025	Summer	SummerKhelid	Khelid	1.28	Ziziphus	10
7K	11.08.25	2025	Summer	SummerKhelid	Khelid		SurroundingVegetation	0
8K	11.08.25	2025	Summer	SummerKhelid	Khelid	0	Ziziphus	1
8K	11.08.25	2025	Summer	SummerKhelid	Khelid		SurroundingVegetation	4
9K	11.08.25	2025	Summer	SummerKhelid	Khelid	9.28	Ziziphus	3
9K	11.08.25	2025	Summer	SummerKhelid	Khelid		SurroundingVegetation	0
10K	11.08.25	2025	Summer	SummerKhelid	Khelid	1.44	Ziziphus	8
10K	11.08.25	2025	Summer	SummerKhelid	Khelid		SurroundingVegetation	0
11K	11.08.25	2025	Summer	SummerKhelid	Khelid	0	Ziziphus	1
11K	11.08.25	2025	Summer	SummerKhelid	Khelid		SurroundingVegetation	0
12K	11.08.25	2025	Summer	SummerKhelid	Khelid	26	Ziziphus	6
12K	11.08.25	2025	Summer	SummerKhelid	Khelid		SurroundingVegetation	4
13K	11.08.25	2025	Summer	SummerKhelid	Khelid	40.32	Ziziphus	8
13K	11.08.25	2025	Summer	SummerKhelid	Khelid		SurroundingVegetation	2
14K	11.08.25	2025	Summer	SummerKhelid	Khelid	10.08	Ziziphus	9
14K	11.08.25	2025	Summer	SummerKhelid	Khelid		SurroundingVegetation	0
15K	11.08.25	2025	Summer	SummerKhelid	Khelid	21.12	Ziziphus	2
15K	11.08.25	2025	Summer	SummerKhelid	Khelid		SurroundingVegetation	2
1TZ	04.08.25	2025	Summer	SummerTertTze	TertTze	38.4	Ziziphus	7
1TZ	04.08.25	2025	Summer	SummerTertTze	TertTze		SurroundingVegetation	6
2TZ	04.08.25	2025	Summer	SummerTertTze	TertTze	0	Ziziphus	1
2TZ	04.08.25	2025	Summer	SummerTertTze	TertTze		SurroundingVegetation	4
3TZ	04.08.25	2025	Summer	SummerTertTze	TertTze	0	Ziziphus	8
3TZ	04.08.25	2025	Summer	SummerTertTze	TertTze		SurroundingVegetation	10
4TZ	04.08.25	2025	Summer	SummerTertTze	TertTze	26.88	Ziziphus	1
4TZ	04.08.25	2025	Summer	SummerTertTze	TertTze		SurroundingVegetation	0
5TZ	04.08.25	2025	Summer	SummerTertTze	TertTze	9.6	Ziziphus	4
5TZ	04.08.25	2025	Summer	SummerTertTze	TertTze		SurroundingVegetation	6
6TZ	04.08.25	2025	Summer	SummerTertTze	TertTze	0	Ziziphus	6
6TZ	04.08.25	2025	Summer	SummerTertTze	TertTze		SurroundingVegetation	2
7TZ	04.08.25	2025	Summer	SummerTertTze	TertTze	0	Ziziphus	14
7TZ	04.08.25	2025	Summer	SummerTertTze	TertTze		SurroundingVegetation	24
8TZ	04.08.25	2025	Summer	SummerTertTze	TertTze	0	Ziziphus	9
8TZ	04.08.25	2025	Summer	SummerTertTze	TertTze		SurroundingVegetation	2
9TZ	04.08.25	2025	Summer	SummerTertTze	TertTze	5.12	Ziziphus	5
9TZ	04.08.25	2025	Summer	SummerTertTze	TertTze		SurroundingVegetation	4
10TZ	04.08.25	2025	Summer	SummerTertTze	TertTze	82	Ziziphus	10
10TZ	04.08.25	2025	Summer	SummerTertTze	TertTze		SurroundingVegetation	4
11TZ	04.08.25	2025	Summer	SummerTertTze	TertTze	10.4	Ziziphus	24
11TZ	04.08.25	2025	Summer	SummerTertTze	TertTze		SurroundingVegetation	4
12TZ	04.08.25	2025	Summer	SummerTertTze	TertTze	16	Ziziphus	28
12TZ	04.08.25	2025	Summer	SummerTertTze	TertTze		SurroundingVegetation	10
13TZ	04.08.25	2025	Summer	SummerTertTze	TertTze	60.8	Ziziphus	4
13TZ	04.08.25	2025	Summer	SummerTertTze	TertTze		SurroundingVegetation	8
14TZ	04.08.25	2025	Summer	SummerTertTze	TertTze	165.6	Ziziphus	1
14TZ	04.08.25	2025	Summer	SummerTertTze	TertTze		SurroundingVegetation	2
15TZ	04.08.25	2025	Summer	SummerTertTze	TertTze		Ziziphus	4
15TZ	04.08.25	2025	Summer	SummerTertTze	TertTze		SurroundingVegetation	1
